# Transcriptional and cell type profiles of cortical brain regions showing ultradian cortisol rhythm dependent responses to emotional face stimulation

**DOI:** 10.1101/2022.01.05.475032

**Authors:** Philippe C Habets, Konstantinos Kalafatakis, Oleh Dzyubachyk, Steven J.A. van der Werff, Arlin Keo, Jamini Thakrar, Ahmed Mahfouz, Alberto M Pereira, Georgina M Russell, Stafford L Lightman, Onno C Meijer

## Abstract

The characteristic endogenous circadian rhythm of plasma glucocorticoid concentrations is made up from an underlying ultradian pulsatile secretory pattern. Recent evidence has indicated that this ultradian cortisol pulsatility is crucial for normal emotional response in man. In this study, we investigate the anatomical transcriptional and cell type signature of brain regions sensitive to a loss of ultradian rhythmicity in the context of emotional processing. We combine human cell type and transcriptomic atlas data of high spatial resolution with functional magnetic resonance imaging (fMRI) data. We show that the loss of cortisol ultradian rhythm alters emotional processing response in cortical brain areas that are characterized by transcriptional and cellular profiles of GABAergic function. We find that two previously identified key components of rapid non-genomic GC signaling – the ANXA1 gene and retrograde endocannabinoid signaling – show top differential expression and the most significant enrichment. Our results further indicate that specific cell types, including a specific NPY-expressing GABAergic neuronal cell type, and specific G protein signaling cascades underly the cerebral effects of a loss of ultradian cortisol rhythm. Our results provide a biological mechanistic underpinning of our fMRI findings, indicating specific cell types and cascades as a target for manipulation in future experimental studies.
