## Supplemental Table 7 for "Transcriptional and cell type profiles of cortical brain regions showing ultradian cortisol rhythm dependent responses to emotional face stimulation"

### Sheet: Sheet1
study	disease	enriched	p-value	n_included_genes	overlapping_genes_symbol	overlapping_genes_entrezid	all_genes_disease_entrezid
Gandal et al. 2018	ASD_higher	TRUE	7.2e-09	1064	HGF, DGKG, KLF6, FCGBP, CYTH4, AEBP1, THBS4, ACO1, ZFP36, ANXA1, MYOF, LY96, RHOC, TAGLN2, DUSP23, JAML, ADAMTS9, PCBD1, B2M, PBX3, NABP1, CD163, S100A10	3082, 1608, 1316, 8857, 27128, 165, 7060, 48, 7538, 301, 26509, 23643, 389, 8407, 54935, 120425, 56999, 5092, 567, 5090, 64859, 9332, 6281	2268, 3075, 4267, 4074, 90293, 8837, 7035, 6542, 85413, 55013, 55904, 3475, 85477, 64285, 27035, 80342, 23166, 3423, 100616459, 7305, 60481, 9961, 7454, 29881, 6556, 25937, 8540, 972, 3082, 1992, 23304, 58528, 1890, 7431, 355, 8635, 960, 7133, 55596, 8554, 100996792, 7414, 26228, 7077, 55773, 846, 1462, 4481, 3371, 7546, 3309, 1356, 7984, 23593, 1112, 51742, 26099, 10758, 29927, 493, 1608, 64761,…
Gandal et al. 2018	SCZ_higher	FALSE	0.348	346	DGKG, SLA, PEG10	1608, 6503, 23089	7105, 4267, 55365, 6542, 952, 5166, 79602, 5080, 10157, 5286, 60481, 23376, 477, 8630, 960, 80243, 1356, 23593, 55540, 10758, 1608, 8531, 5255, 7132, 865, 23250, 7049, 79901, 10979, 7374, 32, 3566, 7107, 7289, 55604, 131544, 8671, 9262, 594, 5978, 8895, 54700, 8544, 54498, 9843, 3655, 79776, 26227, 7430, 7042, 2289, 5625, 7078, 23209, 394, 5360, 655, 4281, 55916, 91851, 7076, 28984, 23205, 1666, …
Gandal et al. 2018	BD_higher	TRUE	7.2e-09	1064	HGF, DGKG, KLF6, FCGBP, CYTH4, AEBP1, THBS4, ACO1, ZFP36, ANXA1, MYOF, LY96, RHOC, TAGLN2, DUSP23, JAML, ADAMTS9, PCBD1, B2M, PBX3, NABP1, CD163, S100A10	3082, 1608, 1316, 8857, 27128, 165, 7060, 48, 7538, 301, 26509, 23643, 389, 8407, 54935, 120425, 56999, 5092, 567, 5090, 64859, 9332, 6281	2268, 3075, 4267, 4074, 90293, 8837, 7035, 6542, 85413, 55013, 55904, 3475, 85477, 64285, 27035, 80342, 23166, 3423, 100616459, 7305, 60481, 9961, 7454, 29881, 6556, 25937, 8540, 972, 3082, 1992, 23304, 58528, 1890, 7431, 355, 8635, 960, 7133, 55596, 8554, 100996792, 7414, 26228, 7077, 55773, 846, 1462, 4481, 3371, 7546, 3309, 1356, 7984, 23593, 1112, 51742, 26099, 10758, 29927, 493, 1608, 64761,…
Gandal et al. 2018	MDD_higher	FALSE	1	79			4925, 1136, 1511, 140545, 55507, 112744, 6582, 3938, 116255, 54210, 221391, 7849, 27293, 56923, 10468, 55576, 7172, 2886, 113091, 79258, 84958, 64129, 199964, 1238, 23704, 148534, 133686, 221393, 255231, 136332, 10, 4356, 6707, 131831, 367, 2492, 284367, 5617, 80835, 30832, 337880, 54101, 1233, 7404, 400258, 23742, 503841, 283238, 56244, 3444, 2798, 1269, 200261, 387895, 652995, 220980, 100507391…
Gandal et al. 2018	AAD_higher	TRUE	0.0397	439	ASIC2, PNCK, TDRD9, GDPD5, PCBD1, ZNRD2	40, 139728, 122402, 81544, 5092, 10534	5976, 80256, 8522, 57172, 23542, 102466757, 11188, 9066, 23386, 29781, 10908, 9846, 89801, 84067, 23223, 816, 11054, 10188, 770, 23294, 55633, 7089, 6602, 9399, 7216, 5526, 10272, 9993, 4335, 37, 8626, 4185, 9605, 60, 6813, 2975, 10847, 23085, 55663, 22924, 790, 10523, 43, 9489, 22795, 2036, 9762, 57062, 8425, 10795, 55072, 23511, 5442, 23617, 24144, 25807, 54207, 57452, 6554, 5834, 26090, 55738,…
Gandal et al. 2018	ALL_higher	FALSE	1	4			4811, 2002, 5565, 100616237
Gandal et al. 2018	ASD_lower	TRUE	0.00108	1295	CBLN4, PCDHB2, B4GALT6, GLIPR1, SLC10A4, ALDH1A3, DCC, FAM78B, NOXO1	140689, 56133, 9331, 11010, 201780, 220, 1630, 149297, 124056	81887, 23072, 8379, 3382, 9108, 4706, 292, 81691, 4353, 84058, 23077, 5164, 51573, 55049, 6833, 6863, 1750, 4293, 55750, 57787, 8522, 79090, 113000, 101930075, 54497, 7095, 7384, 51096, 54902, 23177, 5704, 112611, 4190, 101929513, 10928, 57586, 9369, 9716, 2554, 51022, 65980, 286, 6301, 321, 28990, 159, 27175, 84245, 11284, 27067, 55812, 1175, 22884, 64848, 84062, 55187, 89801, 9498, 5601, 5291, …
Gandal et al. 2018	SCZ_lower	TRUE	0.00108	213	OPN3, ST8SIA1, DUSP4, ALDH1A3	23596, 6489, 1846, 220	9957, 56603, 6348, 10368, 6863, 6376, 2115, 8842, 56920, 637, 999, 5685, 4826, 83714, 23596, 5923, 10402, 744, 65055, 26031, 28951, 57103, 9452, 1620, 54472, 384, 2122, 5243, 3049, 5475, 54997, 22895, 23676, 10633, 5816, 79953, 6855, 3356, 81617, 2254, 11151, 65009, 65990, 1428, 57214, 79187, 101927137, 6324, 6804, 4885, 7306, 6387, 10874, 55294, 595, 887, 23086, 10645, 56341, 3736, 6489, 4121, 1…
Gandal et al. 2018	BD_lower	TRUE	0.00108	1295	CBLN4, PCDHB2, B4GALT6, GLIPR1, SLC10A4, ALDH1A3, DCC, FAM78B, NOXO1	140689, 56133, 9331, 11010, 201780, 220, 1630, 149297, 124056	81887, 23072, 8379, 3382, 9108, 4706, 292, 81691, 4353, 84058, 23077, 5164, 51573, 55049, 6833, 6863, 1750, 4293, 55750, 57787, 8522, 79090, 113000, 101930075, 54497, 7095, 7384, 51096, 54902, 23177, 5704, 112611, 4190, 101929513, 10928, 57586, 9369, 9716, 2554, 51022, 65980, 286, 6301, 321, 28990, 159, 27175, 84245, 11284, 27067, 55812, 1175, 22884, 64848, 84062, 55187, 89801, 9498, 5601, 5291, …
Gandal et al. 2018	MDD_lower	FALSE	1	76			9172, 175, 55841, 9914, 51167, 26031, 4842, 55816, 79959, 29108, 3551, 4885, 10874, 22897, 101929275, 5533, 576, 1908, 4435, 341, 7187, 5791, 9415, 25822, 90525, 10161, 8128, 30811, 255928, 129804, 7873, 93953, 1392, 57685, 9255, 91683, 148014, 347862, 57596, 752, 7390, 165186, 83931, 645811, 54963, 7975, 57154, 57713, 388722, 401431, 81606, 6150, 10715, 101060211, 84964, 5822, 374887, 4214, 1961…
Gandal et al. 2018	AAD_lower	FALSE	1	446			1595, 292, 3730, 5286, 60481, 724102, 25937, 11345, 27430, 54165, 3309, 6307, 6646, 5318, 639, 416, 9627, 51167, 4199, 744, 51015, 3422, 27238, 139341, 483, 5873, 10640, 998, 28951, 6596, 27330, 27125, 51495, 38, 29090, 7319, 2191, 10529, 2222, 2037, 8671, 9689, 4200, 2195, 8668, 51510, 1071, 7022, 11254, 1738, 55573, 51530, 11018, 9342, 6767, 394, 4776, 55816, 5716, 5358, 51260, 51566, 101929880…
Gandal et al. 2018	ALL_lower	FALSE	1	36			4706, 8842, 55850, 26031, 10059, 3912, 5816, 55245, 27077, 50813, 10213, 1908, 1349, 47, 1329, 29088, 1213, 4259, 1392, 64405, 8853, 55203, 7804, 124044, 6002, 63974, 101927144, 81831, 5306, 7334, 4707, 79135, 5649, 375057, 81606, 10771
Girgenti et al 2021	MDD_higher	TRUE	1.31e-05	267	ADAMTS9, CXCL2, GABRE, NABP1, PECAM1, SPATA18, TAGLN2, THBD, ZFP36	56999, 2920, 2564, 64859, 5175, 132671, 8407, 7056, 7538	2532, 51554, 51703, 203102, 9509, 56999, 133, 9590, 229, 242, 80216, 51129, 57101, 164668, 358, 383, 64283, 10865, 51326, 57561, 29028, 525, 9531, 602, 53630, 635, 330, 694, 122525, 284018, 114905, 51279, 388125, 375444, 138240, 9607, 834, 147372, 160857, 6347, 960, 9308, 22918, 60437, 1001, 1003, 1017, 8814, 1026, 1033, 1052, 2491, 8208, 1116, 9469, 4166, 22856, 100288814, 1282, 1356, 83690, 837…
Girgenti et al 2021	PTSD_higher	TRUE	0.00131	98	ADAMTS9, GABRE, THBD, ZFP36	56999, 2564, 7056, 7538	203102, 9509, 56999, 9590, 302, 187, 64283, 84159, 57561, 91947, 525, 23786, 387763, 51279, 388125, 9607, 1016, 1003, 8814, 1026, 1052, 144535, 9469, 1282, 1284, 1356, 144402, 83690, 83716, 11067, 1906, 2002, 22936, 54206, 2289, 2354, 2355, 2523, 2564, 4616, 10912, 2713, 2766, 10457, 440435, 2828, 29923, 8340, 3148, 10581, 3485, 3487, 56704, 3725, 3726, 283455, 22853, 79836, 4015, 284348, 23764, …
Girgenti et al 2021	MDD_lower	FALSE	1	175			2, 94160, 9429, 54, 90, 91703, 146, 84632, 84962, 249, 79722, 367, 22899, 415, 416, 489, 8704, 10485, 114898, 762, 778, 779, 27092, 51063, 8536, 643866, 875, 133957, 387856, 6352, 140706, 595, 927, 8099, 1135, 1297, 93058, 84701, 1392, 100996492, 1663, 10901, 64174, 51233, 92235, 1908, 392617, 94240, 114625, 23086, 55612, 89846, 143282, 2313, 2307, 22844, 143162, 11211, 8325, 79690, 170575, 2797,…
Girgenti et al 2021	PTSD_lower	FALSE	1	83			177, 216, 79722, 313, 51411, 29760, 55589, 11118, 825, 84433, 64170, 57091, 6352, 8832, 57053, 1297, 283229, 1392, 1520, 100996492, 27128, 1745, 55619, 1794, 94240, 286336, 89846, 143162, 79690, 115361, 2797, 256957, 2537, 3635, 3687, 3784, 3832, 3965, 11006, 4066, 116372, 4125, 254042, 284021, 344148, 4752, 147111, 54888, 11249, 23533, 146850, 5336, 5456, 8495, 84106, 8842, 5778, 64926, 25780, 9…
