## Supplemental Table 6 for "Transcriptional and cell type profiles of cortical brain regions showing ultradian cortisol rhythm dependent responses to emotional face stimulation"

### Sheet: celltype_enrichment
Cell Type	P-value	Enriched	Markergenes total (number)	Markergenes overlapping with DEG (higher expressed Differentially Expressed Genes)	Markergenes total (symbols)
Astrocyte	1	FALSE	94
Bergmann	0.37214	FALSE	29	"RHOC"	"PTH1R" "CD70" "MSX2" "RARRES2" "RDH5" "CNN2" "VEGFC" "RRAS" "VAMP5" "CDC42EP1" "TCF7L1" "PLCE1" "EVC" "BAALC" "HTRA3" "FAM227B" "WIF1" "A2M" "DAO" "TPRKB" "PLSCR1" "CHI3L1" "RHOJ" "TMPRSS3" "MOB3B" "IFITM2" "RHOC" "TMEM30B" "H4-16"
CerebGranule	1	FALSE	9
DentateGranule	1	FALSE	7
Ependymal	1	FALSE	45
ForebrainCholin	1	FALSE	5
GabaReln	0.142261	FALSE	6	"TNNT1"	"TAL1" "OTX2" "GABRR1" "GABRR2" "TNNT1" "LMO1"
GabaSSTReln	1	FALSE	5
GabaVIPReln	1	FALSE	5
Hypocretinergic	1	FALSE	10
Microglia	0.0266478	TRUE	119	"SKAP2" "LY96" "VWA5A" "PLA2G4A"	"CYBA" "MYO7A" "PROS1" "TCN2" "IFNGR1" "IL6R" "FCGR1A" "TGFB1" "PTGS1" "CD68" "CTSZ" "EMP3" "IL13RA1" "CD34" "CRYBB1" "GRN" "HLA-DOA" "HLA-DQB1" "IL7R" "LAG3" "MSN" "REL" "SPI1" "STAT6" "TAPBP" "TPST2" "SGPL1" "SKAP2" "C3AR1" "ARRB2" "PIK3CD" "EBI3" "CYSLTR1" "TMC6" "CORO1A" "JUNB" "CFLAR" "CASP8" "SIPA1" "MAP3K1" "IRF5" "PLA2G15" "CLEC5A" "PALD1" "PPP1R15A" "STAB1" "LY96" "SH3GLB1" "TOB2" "PLEKH…
Microglia_activated	0.855586	FALSE	87	"STING1"	"ATP7A" "CSF2RB" "NCF2" "IL1A" "TAP1" "TNF" "IL6" "NCF4" "BIRC3" "BACH1" "CXCL10" "RUNX1" "MYD88" "PER1" "CCL13" "CCL2" "SYK" "TPP2" "RIPK1" "IER3" "FCGR2B" "EIF4EBP1" "FCER1G" "JMJD1C" "RHOH" "TGM2" "CEBPB" "MAP3K8" "VAV1" "IFI35" "LCP2" "IRF9" "RELB" "TMED5" "HLX" "IL17RA" "VASP" "IL4R" "MAFF" "NFKBIA" "SERTAD1" "ASXL1" "SPINT1" "RAB20" "SH2B2" "CD86" "CHST7" "SQOR" "SAMSN1" "MLPH" "PARP9" "SNX…
Microglia_deactivated	0.349217	FALSE	105	"ANXA1" "PIK3CG"	"CAPN3" "NAGLU" "CD79B" "IL10RB" "ANXA1" "CSF3R" "TNFRSF1B" "RCBTB2" "DOK1" "IL10RA" "AIF1" "TEC" "CD48" "GNA15" "LTF" "MFNG" "PSMB9" "RBL1" "UBA7" "NRIP1" "CEBPA" "NAALAD2" "LPXN" "ELK3" "ETS1" "INPP5D" "LCN2" "LYL1" "TCIRG1" "ST3GAL6" "HLA-DMA" "RASA4" "ELF1" "TGIF1" "CLCF1" "MYLIP" "FGD2" "SESN1" "SAMHD1" "CALHM2" "ARHGAP17" "TMEM140" "TREM2" "TCIM" "TMCC3" "PARVG" "ARAP3" "GIMAP6" "CTC1" "RNF…
Noradrenergic	1	FALSE	8
Oligo	0.349217	FALSE	23	"TSPAN2"	"ASPA" "GJB1" "MAG" "OLIG2" "SOX10" "TMEM98" "PLLP" "C21orf91" "PDLIM2" "S1PR5" "HAPLN2" "SLC44A1" "SLAIN1" "NKX6-2" "TSPAN2" "ELOVL7" "MOBP" "GAMT" "GLTP" "ANLN" "FA2H" "MOG" "PLEKHH1"
Purkinje	0.0495739	TRUE	27	"PPP1R17" "SLC1A6"	"PTPRR" "STAC" "SYCP1" "INPP5A" "PPP1R17" "ICMT" "EBF1" "PTPN2" "COL18A1" "NRK" "SMPX" "FAM117A" "COX6B2" "CASQ2" "SLC1A6" "RHOD" "HOMER3" "LHX5" "WASHC2A" "WASHC2C" "SLC5A1" "EBF2" "TUBA8" "ATP2A3" "EPS8L2" "KRT25" "GNG13"
Serotonergic	0.00679152	TRUE	6	"TRH" "PTGER3"	"SLC6A4" "CITED1" "TRH" "FEV" "SLC22A3" "PTGER3"
SpinalCordCholinergic	1	FALSE	5
Spiny	1	FALSE	10
ThalamusCholin	1	FALSE	16
