## Supplemental Table 5 for "Transcriptional and cell type profiles of cortical brain regions showing ultradian cortisol rhythm dependent responses to emotional face stimulation"

Category	Term	Count	%	PValue	Genes	List Total	Pop Hits	Pop Total	Fold Enrichment	Bonferroni	Benjamini	FDR
KEGG_PATHWAY	hsa04360:Axon guidance	3	3.7037037037037000	0.09955902651734310	1630, 4233, 80031	25	182	8142	5.3683516483516500	0.9977175333957970	1.0	100.0
