## Supplemental Table 4 for "Transcriptional and cell type profiles of cortical brain regions showing ultradian cortisol rhythm dependent responses to emotional face stimulation"

Category	Term	Count	%	PValue	Genes	List Total	Pop Hits	Pop Total	Fold Enrichment	Bonferroni	Benjamini	FDR
GOTERM_CC_ALL	GO:0000785~chromatin	14	17.28395061728400	5.98829435939801E-04	7552, 7112, 6599, 7181, 79075, 23270, 60468, 3148, 10739, 6304, 79913, 6899, 5988, 57616	74	1275	20163	2.9918600953895100	0.15238302904717900	0.16527692431938500	16.52769243193850
GOTERM_CC_ALL	GO:0005694~chromosome	16	19.753086419753100	0.0025990295103797500	7552, 7112, 285498, 6599, 7181, 79075, 23270, 60468, 3148, 10739, 6304, 79913, 91603, 6899, 5988, 57616	74	1875	20163	2.325102702702700	0.5124029575451010	0.25458302443094600	25.458302443094600
GOTERM_CC_ALL	GO:0044427~chromosomal part	15	18.51851851851850	0.002767206787292890	7552, 7112, 285498, 6599, 7181, 79075, 23270, 60468, 3148, 10739, 6304, 79913, 6899, 5988, 57616	74	1696	20163	2.4098435109637900	0.5345766011922680	0.25458302443094600	25.458302443094600
GOTERM_BP_ALL	GO:0007416~synapse assembly	5	6.172839506172840	0.0037056276256100600	23768, 56133, 26167, 140689, 9231	71	173	19157	7.7981763412847000	0.9990553250390310	1.0	100.0
GOTERM_BP_ALL	GO:0051260~protein homooligomerization	5	6.172839506172840	0.00607247238590245	200186, 220, 9312, 130535, 3788	71	199	19157	6.779319130865600	0.9999890993434700	1.0	100.0
GOTERM_BP_ALL	GO:0071805~potassium ion transmembrane transport	5	6.172839506172840	0.00845980112084415	10723, 9312, 54800, 1739, 3788	71	219	19157	6.160203228503440	0.9999998802786570	1.0	100.0
GOTERM_BP_ALL	GO:0071804~cellular potassium ion transport	5	6.172839506172840	0.00845980112084415	10723, 9312, 54800, 1739, 3788	71	219	19157	6.160203228503440	0.9999998802786570	1.0	100.0
GOTERM_BP_ALL	GO:0050808~synapse organization	6	7.4074074074074100	0.008466196296037650	23768, 56133, 26167, 140689, 1739, 9231	71	344	19157	4.706108745496230	0.9999998817185270	1.0	100.0
GOTERM_BP_ALL	GO:0009653~anatomical structure morphogenesis	19	23.456790123456800	0.01119294160199290	23768, 9331, 161742, 6599, 4233, 5784, 9231, 220, 26051, 1116, 89958, 1630, 57619, 54757, 1739, 6899, 80031, 1846, 154197	71	2822	19157	1.8166269053014000	0.9999999993250330	1.0	100.0
GOTERM_BP_ALL	GO:0060429~epithelium development	11	13.580246913580200	0.01139129422504630	220, 26051, 9079, 89958, 161742, 4233, 57619, 23596, 6899, 1739, 9231	71	1198	19157	2.4774506807119800	0.9999999995367330	1.0	100.0
GOTERM_BP_ALL	GO:0006813~potassium ion transport	5	6.172839506172840	0.012386179048064100	10723, 9312, 54800, 1739, 3788	71	245	19157	5.506467375682670	0.9999999999299340	1.0	100.0
GOTERM_BP_ALL	GO:0009888~tissue development	15	18.51851851851850	0.012860084628464000	9079, 161742, 4233, 23596, 9231, 220, 26051, 1116, 89958, 57619, 54757, 1739, 6899, 80031, 1846	71	2009	19157	2.014561235005850	0.9999999999715250	1.0	100.0
GOTERM_BP_ALL	GO:0051259~protein oligomerization	5	6.172839506172840	0.015106877504968100	200186, 220, 9312, 130535, 3788	71	260	19157	5.188786565547130	0.9999999999996040	1.0	100.0
GOTERM_BP_ALL	GO:0015672~monovalent inorganic cation transport	7	8.641975308641980	0.01553600988198030	10723, 9312, 201780, 92270, 54800, 1739, 3788	71	553	19157	3.4154038152968400	0.999999999999825	1.0	100.0
GOTERM_CC_ALL	GO:0005912~adherens junction	7	8.641975308641980	0.015964497605745700	23768, 84978, 57619, 9815, 54800, 1739, 9231	74	561	20163	3.399841017488080	0.988224705204146	0.9981610702129660	99.81610702129660
GOTERM_BP_ALL	GO:0050790~regulation of catalytic activity	17	20.98765432098770	0.017425478990633200	9079, 161742, 4233, 9732, 124056, 23101, 79075, 26051, 1116, 3148, 54757, 9815, 10144, 1739, 3843, 5988, 1846	71	2513	19157	1.825263559070300	0.9999999999999950	1.0	100.0
GOTERM_CC_ALL	GO:0070161~anchoring junction	7	8.641975308641980	0.018082628083568200	23768, 84978, 57619, 9815, 54800, 1739, 9231	74	577	20163	3.305564663450280	0.9935034255070990	0.9981610702129660	99.81610702129660
GOTERM_BP_ALL	GO:0065009~regulation of molecular function	20	24.691358024691400	0.019787508062442200	9079, 161742, 4233, 9732, 124056, 23101, 79075, 200186, 26051, 1116, 3148, 54757, 9815, 54800, 10144, 1739, 3843, 5988, 3788, 1846	71	3219	19157	1.6764019969459500	1.0	1.0	100.0
GOTERM_BP_ALL	GO:0043412~macromolecule modification	24	29.629629629629600	0.024351959156996300	9331, 51809, 161742, 285498, 4233, 5784, 6489, 23596, 54482, 79075, 200186, 81786, 84899, 26051, 1116, 10739, 54757, 54800, 1739, 92912, 6899, 3843, 5988, 1846	71	4226	19157	1.5323250434933300	1.0	1.0	100.0
GOTERM_BP_ALL	GO:0006464~cellular protein modification process	23	28.39506172839510	0.026003515905336700	9331, 51809, 161742, 285498, 4233, 5784, 6489, 23596, 79075, 200186, 81786, 84899, 26051, 1116, 10739, 54757, 54800, 1739, 92912, 6899, 3843, 5988, 1846	71	4013	19157	1.5464213138286500	1.0	1.0	100.0
GOTERM_BP_ALL	GO:0036211~protein modification process	23	28.39506172839510	0.026003515905336700	9331, 51809, 161742, 285498, 4233, 5784, 6489, 23596, 79075, 200186, 81786, 84899, 26051, 1116, 10739, 54757, 54800, 1739, 92912, 6899, 3843, 5988, 1846	71	4013	19157	1.5464213138286500	1.0	1.0	100.0
GOTERM_BP_ALL	GO:1901016~regulation of potassium ion transmembrane transporter activity	3	3.7037037037037000	0.027093863053763300	54800, 1739, 3788	71	70	19157	11.563581488933600	1.0	1.0	100.0
GOTERM_BP_ALL	GO:0051338~regulation of transferase activity	9	11.11111111111110	0.027205956703571700	1116, 9079, 161742, 4233, 54757, 1739, 3843, 79075, 1846	71	988	19157	2.457846267890750	1.0	1.0	100.0
GOTERM_MF_ALL	GO:0030695~GTPase regulator activity	5	6.172839506172840	0.02872737803853220	9732, 9815, 23596, 10144, 3843	70	315	18765	4.255102040816330	0.9999274637495160	1.0	100.0
GOTERM_BP_ALL	GO:0048729~tissue morphogenesis	7	8.641975308641980	0.0291248703933794	220, 89958, 4233, 57619, 6899, 1739, 9231	71	639	19157	2.9557407040049400	1.0	1.0	100.0
GOTERM_BP_ALL	GO:0034728~nucleosome organization	4	4.938271604938270	0.03194802054170910	23270, 3148, 6599, 79913	71	189	19157	5.710410611819060	1.0	1.0	100.0
GOTERM_BP_ALL	GO:0048646~anatomical structure formation involved in morphogenesis	10	12.345679012345700	0.033705912758344900	220, 26051, 1116, 161742, 5784, 57619, 54757, 6899, 1846, 154197	71	1225	19157	2.202586950273070	1.0	1.0	100.0
GOTERM_BP_ALL	GO:0006355~regulation of transcription, DNA-templated	21	25.925925925925900	0.035312078673105100	7552, 7562, 9079, 6599, 4233, 5784, 7181, 286826, 79230, 200186, 60468, 3621, 3148, 10739, 6304, 79913, 1739, 6899, 5988, 54816, 57616	71	3657	19157	1.5493997619845400	1.0	1.0	100.0
GOTERM_BP_ALL	GO:1903506~regulation of nucleic acid-templated transcription	21	25.925925925925900	0.035495495554858700	7552, 7562, 9079, 6599, 4233, 5784, 7181, 286826, 79230, 200186, 60468, 3621, 3148, 10739, 6304, 79913, 1739, 6899, 5988, 54816, 57616	71	3659	19157	1.5485528640550600	1.0	1.0	100.0
GOTERM_BP_ALL	GO:0007399~nervous system development	16	19.753086419753100	0.035731934680073400	23768, 9331, 9079, 6599, 4233, 9231, 220, 56133, 3148, 1630, 26167, 57619, 140689, 1739, 6899, 80031	71	2512	19157	1.7185789898627400	1.0	1.0	100.0
GOTERM_BP_ALL	GO:0043549~regulation of kinase activity	8	9.876543209876540	0.036972478077081700	1116, 9079, 161742, 4233, 54757, 1739, 3843, 1846	71	859	19157	2.5128465788912800	1.0	1.0	100.0
GOTERM_BP_ALL	GO:2001141~regulation of RNA biosynthetic process	21	25.925925925925900	0.03698910046819510	7552, 7562, 9079, 6599, 4233, 5784, 7181, 286826, 79230, 200186, 60468, 3621, 3148, 10739, 6304, 79913, 1739, 6899, 5988, 54816, 57616	71	3675	19157	1.5418108651911500	1.0	1.0	100.0
GOTERM_BP_ALL	GO:0070373~negative regulation of ERK1 and ERK2 cascade	3	3.7037037037037000	0.038680573154876300	161742, 1739, 1846	71	85	19157	9.522949461474730	1.0	1.0	100.0
GOTERM_BP_ALL	GO:0071840~cellular component organization or biogenesis	34	41.9753086419753	0.03960418156460610	23768, 285498, 6599, 4233, 124056, 130535, 79075, 26051, 56133, 89958, 1630, 6304, 79913, 55329, 1739, 91603, 9312, 9331, 9079, 9231, 220, 10723, 200186, 23270, 84978, 3148, 3621, 51454, 26167, 57619, 54800, 140689, 3788, 80031	71	6945	19157	1.3209178758657100	1.0	1.0	100.0
GOTERM_MF_ALL	GO:0019902~phosphatase binding	4	4.938271604938270	0.040273689913017700	26051, 161742, 4233, 1739	70	206	18765	5.205270457697640	0.999998547219318	1.0	100.0
GOTERM_MF_ALL	GO:0060589~nucleoside-triphosphatase regulator activity	5	6.172839506172840	0.04351574633015840	9732, 9815, 23596, 10144, 3843	70	360	18765	3.7232142857142900	0.9999995195494500	1.0	100.0
GOTERM_BP_ALL	GO:0002009~morphogenesis of an epithelium	6	7.4074074074074100	0.04406372240819680	220, 89958, 4233, 57619, 1739, 9231	71	529	19157	3.0603051199446200	1.0	1.0	100.0
GOTERM_BP_ALL	GO:0030855~epithelial cell differentiation	7	8.641975308641980	0.044237704891846700	26051, 161742, 4233, 57619, 23596, 6899, 9231	71	707	19157	2.671454469390600	1.0	1.0	100.0
GOTERM_BP_ALL	GO:0051276~chromosome organization	10	12.345679012345700	0.045110858975740500	200186, 23270, 285498, 3621, 3148, 6599, 6304, 79913, 91603, 79075	71	1293	19157	2.0867509776369000	1.0	1.0	100.0
GOTERM_BP_ALL	GO:0016043~cellular component organization	33	40.74074074074070	0.04533955360355560	23768, 285498, 6599, 4233, 124056, 130535, 79075, 26051, 56133, 89958, 1630, 6304, 79913, 55329, 1739, 91603, 9312, 9331, 9231, 220, 10723, 200186, 23270, 84978, 3148, 3621, 51454, 26167, 57619, 54800, 140689, 3788, 80031	71	6753	19157	1.3185188429555600	1.0	1.0	100.0
GOTERM_BP_ALL	GO:0019219~regulation of nucleobase-containing compound metabolic process	23	28.39506172839510	0.04749641952061360	7552, 7562, 9079, 6599, 4233, 5784, 7181, 286826, 79230, 79075, 200186, 60468, 3621, 3148, 10739, 6304, 79913, 1739, 91603, 6899, 5988, 54816, 57616	71	4258	19157	1.45744216354964	1.0	1.0	100.0
GOTERM_MF_ALL	GO:0019901~protein kinase binding	7	8.641975308641980	0.04875845068588120	10723, 84978, 161742, 5784, 9732, 1739, 1846	70	720	18765	2.60625	0.9999999203665760	1.0	100.0
GOTERM_MF_ALL	GO:0019899~enzyme binding	14	17.28395061728400	0.04880611485216530	9079, 161742, 4233, 5784, 9732, 124056, 7181, 10723, 84899, 26051, 84978, 1739, 3843, 1846	70	2156	18765	1.7407235621521300	0.9999999216607780	1.0	100.0
GOTERM_BP_ALL	GO:1901379~regulation of potassium ion transmembrane transport	3	3.7037037037037000	0.04906591287227340	54800, 1739, 3788	71	97	19157	8.344852620879920	1.0	1.0	100.0
GOTERM_BP_ALL	GO:0097659~nucleic acid-templated transcription	21	25.925925925925900	0.049993199908186100	7552, 7562, 9079, 6599, 4233, 5784, 7181, 286826, 79230, 200186, 60468, 3621, 3148, 10739, 6304, 79913, 1739, 6899, 5988, 54816, 57616	71	3797	19157	1.4922715116085000	1.0	1.0	100.0
GOTERM_BP_ALL	GO:0035239~tube morphogenesis	5	6.172839506172840	0.05071246762373600	4233, 57619, 6899, 1739, 9231	71	381	19157	3.540904217958670	1.0	1.0	100.0
GOTERM_BP_ALL	GO:0045176~apical protein localization	2	2.4691358024691400	0.0534493027457449	57619, 9231	71	15	19157	35.9755868544601	1.0	1.0	100.0
GOTERM_BP_ALL	GO:0032774~RNA biosynthetic process	21	25.925925925925900	0.05352832683746110	7552, 7562, 9079, 6599, 4233, 5784, 7181, 286826, 79230, 200186, 60468, 3621, 3148, 10739, 6304, 79913, 1739, 6899, 5988, 54816, 57616	71	3826	19157	1.480960514787630	1.0	1.0	100.0
GOTERM_BP_ALL	GO:0048762~mesenchymal cell differentiation	4	4.938271604938270	0.05367645071235390	161742, 6899, 80031, 9231	71	233	19157	4.632049809587140	1.0	1.0	100.0
GOTERM_BP_ALL	GO:0019438~aromatic compound biosynthetic process	23	28.39506172839510	0.05412853646617980	7552, 7562, 9079, 6599, 4233, 5784, 23596, 7181, 286826, 79230, 79075, 200186, 60468, 3621, 3148, 10739, 6304, 79913, 1739, 6899, 5988, 54816, 57616	71	4316	19157	1.4378565181636600	1.0	1.0	100.0
GOTERM_MF_ALL	GO:0098772~molecular function regulator	11	13.580246913580200	0.056000844455212600	26051, 161742, 9732, 124056, 54757, 9815, 23596, 23101, 10144, 1739, 3843	70	1549	18765	1.9036705708752200	0.9999999934579310	1.0	100.0
GOTERM_MF_ALL	GO:0030234~enzyme regulator activity	9	11.11111111111110	0.05730793716384540	26051, 161742, 9732, 124056, 54757, 9815, 23596, 10144, 3843	70	1141	18765	2.11449856016026	0.9999999958414580	1.0	100.0
GOTERM_BP_ALL	GO:0051674~localization of cell	12	14.814814814814800	0.0576930891682049	23768, 84978, 9079, 161742, 3148, 1630, 4233, 9732, 55329, 6899, 80031, 9231	71	1782	19157	1.8169488310333400	1.0	1.0	100.0
GOTERM_BP_ALL	GO:0048870~cell motility	12	14.814814814814800	0.0576930891682049	23768, 84978, 9079, 161742, 3148, 1630, 4233, 9732, 55329, 6899, 80031, 9231	71	1782	19157	1.8169488310333400	1.0	1.0	100.0
GOTERM_BP_ALL	GO:0022603~regulation of anatomical structure morphogenesis	9	11.11111111111110	0.05806445672478300	26051, 1116, 89958, 161742, 1630, 57619, 6899, 1739, 80031	71	1151	19157	2.1097759449835400	1.0	1.0	100.0
GOTERM_BP_ALL	GO:0006351~transcription, DNA-templated	20	24.691358024691400	0.05919509742591480	7552, 7562, 9079, 6599, 4233, 7181, 286826, 79230, 200186, 60468, 3621, 3148, 10739, 6304, 79913, 1739, 6899, 5988, 54816, 57616	71	3629	19157	1.4870041411322700	1.0	1.0	100.0
GOTERM_BP_ALL	GO:0051252~regulation of RNA metabolic process	21	25.925925925925900	0.060184228954271200	7552, 7562, 9079, 6599, 4233, 5784, 7181, 286826, 79230, 200186, 60468, 3621, 3148, 10739, 6304, 79913, 1739, 6899, 5988, 54816, 57616	71	3877	19157	1.4614792183589000	1.0	1.0	100.0
GOTERM_BP_ALL	GO:0007275~multicellular organism development	27	33.33333333333330	0.06180610991268250	23768, 6599, 4233, 5784, 26051, 1116, 56133, 89958, 1630, 55329, 54757, 1739, 91603, 154197, 9331, 9079, 161742, 23596, 9231, 220, 3148, 26167, 57619, 140689, 6899, 80031, 1846	71	5374	19157	1.3556115254983600	1.0	1.0	100.0
GOTERM_CC_ALL	GO:0005911~cell-cell junction	5	6.172839506172840	0.06187168026138400	23768, 89958, 57619, 54800, 1739	74	411	20163	3.3147563622016200	0.999999977900624	1.0	100.0
GOTERM_BP_ALL	GO:0051270~regulation of cellular component movement	9	11.11111111111110	0.06296365050195760	23768, 84978, 9079, 161742, 4233, 9732, 1739, 80031, 9231	71	1171	19157	2.073742196990650	1.0	1.0	100.0
GOTERM_BP_ALL	GO:0008105~asymmetric protein localization	2	2.4691358024691400	0.06379618097644450	57619, 9231	71	18	19157	29.979655712050100	1.0	1.0	100.0
GOTERM_MF_ALL	GO:0008047~enzyme activator activity	6	7.4074074074074100	0.06391315777608800	9732, 124056, 54757, 9815, 23596, 10144	70	585	18765	2.7494505494505500	0.9999999995827680	1.0	100.0
GOTERM_BP_ALL	GO:0043266~regulation of potassium ion transport	3	3.7037037037037000	0.0642717158542856	54800, 1739, 3788	71	113	19157	7.1632805683659500	1.0	1.0	100.0
GOTERM_BP_ALL	GO:0060977~coronary vasculature morphogenesis	2	2.4691358024691400	0.06722030278813070	161742, 6899	71	19	19157	28.40177909562640	1.0	1.0	100.0
GOTERM_CC_ALL	GO:0043232~intracellular non-membrane-bounded organelle	28	34.5679012345679	0.06740655691010760	285498, 6599, 5784, 7181, 79075, 89958, 54212, 10739, 6304, 79913, 55329, 1739, 91603, 7552, 7112, 9079, 9732, 9231, 23270, 84978, 60468, 3148, 57619, 83541, 6899, 3843, 5988, 57616	74	5711	20163	1.335885701846130	0.9999999956839080	1.0	100.0
GOTERM_BP_ALL	GO:0098662~inorganic cation transmembrane transport	7	8.641975308641980	0.06742897521889910	10723, 9312, 92270, 54800, 79815, 1739, 3788	71	787	19157	2.399896200583420	1.0	1.0	100.0
GOTERM_CC_ALL	GO:0030054~cell junction	8	9.876543209876540	0.0680934321193983	23768, 84978, 89958, 57619, 9815, 54800, 1739, 9231	74	995	20163	2.1907374711394800	0.9999999964781180	1.0	100.0
GOTERM_BP_ALL	GO:0006357~regulation of transcription from RNA polymerase II promoter	16	19.753086419753100	0.06834672218410340	7552, 7562, 9079, 6599, 4233, 7181, 286826, 79230, 200186, 60468, 3148, 6304, 1739, 6899, 54816, 57616	71	2743	19157	1.5738499535308800	1.0	1.0	100.0
GOTERM_CC_ALL	GO:0043228~non-membrane-bounded organelle	28	34.5679012345679	0.06842370707192220	285498, 6599, 5784, 7181, 79075, 89958, 54212, 10739, 6304, 79913, 55329, 1739, 91603, 7552, 7112, 9079, 9732, 9231, 23270, 84978, 60468, 3148, 57619, 83541, 6899, 3843, 5988, 57616	74	5719	20163	1.3340170035396500	0.9999999968063590	1.0	100.0
GOTERM_BP_ALL	GO:0006812~cation transport	9	11.11111111111110	0.0697149855471452	204962, 10723, 9312, 201780, 92270, 54800, 79815, 1739, 3788	71	1197	19157	2.0286985068304600	1.0	1.0	100.0
GOTERM_BP_ALL	GO:0044089~positive regulation of cellular component biogenesis	6	7.4074074074074100	0.06976706171571130	23768, 9079, 4233, 55329, 1739, 9231	71	604	19157	2.6803003451170600	1.0	1.0	100.0
GOTERM_BP_ALL	GO:0006486~protein glycosylation	4	4.938271604938270	0.0703832201505766	84899, 9331, 51809, 6489	71	261	19157	4.135124925800010	1.0	1.0	100.0
GOTERM_BP_ALL	GO:0043413~macromolecule glycosylation	4	4.938271604938270	0.0703832201505766	84899, 9331, 51809, 6489	71	261	19157	4.135124925800010	1.0	1.0	100.0
GOTERM_BP_ALL	GO:0070166~enamel mineralization	2	2.4691358024691400	0.07063207929535280	54757, 6899	71	20	19157	26.98169014084510	1.0	1.0	100.0
GOTERM_BP_ALL	GO:0000188~inactivation of MAPK activity	2	2.4691358024691400	0.07063207929535280	161742, 1846	71	20	19157	26.98169014084510	1.0	1.0	100.0
GOTERM_BP_ALL	GO:0048856~anatomical structure development	29	35.80246913580250	0.07317533631530290	23768, 6599, 4233, 5784, 7181, 26051, 1116, 85315, 56133, 89958, 1630, 55329, 54757, 1739, 91603, 154197, 9331, 9079, 161742, 23596, 9231, 220, 3148, 26167, 57619, 140689, 6899, 80031, 1846	71	5972	19157	1.310229427469030	1.0	1.0	100.0
GOTERM_BP_ALL	GO:0051179~localization	31	38.2716049382716	0.07350683778350940	23768, 4233, 5784, 201780, 89958, 1630, 55329, 79815, 1739, 9312, 9079, 161742, 9732, 92270, 23596, 9231, 204962, 10723, 200186, 84978, 60468, 3148, 3621, 51454, 57619, 54800, 140689, 6899, 3843, 3788, 80031	71	6491	19157	1.2886032881931900	1.0	1.0	100.0
GOTERM_BP_ALL	GO:0099558~maintenance of synapse structure	2	2.4691358024691400	0.07403155437030760	140689, 1739	71	21	19157	25.69684775318580	1.0	1.0	100.0
GOTERM_BP_ALL	GO:1901362~organic cyclic compound biosynthetic process	23	28.39506172839510	0.07456811527631290	7552, 7562, 9079, 6599, 4233, 5784, 23596, 7181, 286826, 79230, 79075, 200186, 60468, 3621, 3148, 10739, 6304, 79913, 1739, 6899, 5988, 54816, 57616	71	4467	19157	1.3892520108337500	1.0	1.0	100.0
GOTERM_MF_ALL	GO:0019900~kinase binding	7	8.641975308641980	0.07587472570182510	10723, 84978, 161742, 5784, 9732, 1739, 1846	70	807	18765	2.325278810408920	0.9999999999937770	1.0	100.0
GOTERM_BP_ALL	GO:0034654~nucleobase-containing compound biosynthetic process	22	27.160493827160500	0.0761299648390253	7552, 7562, 9079, 6599, 4233, 5784, 7181, 286826, 79230, 79075, 200186, 60468, 3621, 3148, 10739, 6304, 79913, 1739, 6899, 5988, 54816, 57616	71	4230	19157	1.4033030333300000	1.0	1.0	100.0
GOTERM_BP_ALL	GO:0031328~positive regulation of cellular biosynthetic process	13	16.049382716049400	0.07767502363697480	7552, 9079, 6599, 4233, 23596, 79075, 200186, 3621, 3148, 10739, 79913, 6899, 5988	71	2102	19157	1.668705860280620	1.0	1.0	100.0
GOTERM_BP_ALL	GO:0030334~regulation of cell migration	8	9.876543209876540	0.07793951923358750	23768, 84978, 9079, 161742, 4233, 9732, 80031, 9231	71	1019	19157	2.118287744129150	1.0	1.0	100.0
GOTERM_BP_ALL	GO:0035295~tube development	6	7.4074074074074100	0.08154731483693360	1116, 4233, 57619, 6899, 1739, 9231	71	633	19157	2.557506174487680	1.0	1.0	100.0
GOTERM_BP_ALL	GO:0022607~cellular component assembly	17	20.98765432098770	0.08163505298394760	23768, 9312, 285498, 4233, 130535, 9231, 200186, 220, 26051, 23270, 56133, 3148, 26167, 55329, 140689, 1739, 3788	71	3051	19157	1.5034045637311200	1.0	1.0	100.0
GOTERM_CC_ALL	GO:0005887~integral component of plasma membrane	11	13.580246913580200	0.08173471074056110	10723, 23768, 9312, 56133, 1630, 4233, 26167, 124056, 23596, 3788, 80031	74	1686	20163	1.7777002981629300	0.9999999999398530	1.0	100.0
GOTERM_BP_ALL	GO:0070085~glycosylation	4	4.938271604938270	0.08290247970245540	84899, 9331, 51809, 6489	71	280	19157	3.8545271629778700	1.0	1.0	100.0
GOTERM_BP_ALL	GO:0006935~chemotaxis	6	7.4074074074074100	0.08411092656201380	23768, 3148, 1630, 4233, 9732, 80031	71	639	19157	2.533492032004230	1.0	1.0	100.0
GOTERM_BP_ALL	GO:0045893~positive regulation of transcription, DNA-templated	11	13.580246913580200	0.08451131598963600	200186, 7552, 9079, 3621, 3148, 6599, 4233, 10739, 79913, 6899, 5988	71	1683	19157	1.7635091595323600	1.0	1.0	100.0
GOTERM_BP_ALL	GO:1903508~positive regulation of nucleic acid-templated transcription	11	13.580246913580200	0.08451131598963600	200186, 7552, 9079, 3621, 3148, 6599, 4233, 10739, 79913, 6899, 5988	71	1683	19157	1.7635091595323600	1.0	1.0	100.0
GOTERM_MF_ALL	GO:0003707~steroid hormone receptor activity	2	2.4691358024691400	0.0846661130400787	85315, 7181	70	24	18765	22.33928571428570	0.9999999999997270	1.0	100.0
GOTERM_MF_ALL	GO:0016757~transferase activity, transferring glycosyl groups	4	4.938271604938270	0.08547757287545650	84899, 9331, 51809, 6489	70	282	18765	3.802431610942250	0.9999999999997960	1.0	100.0
GOTERM_BP_ALL	GO:0042330~taxis	6	7.4074074074074100	0.08584382440548920	23768, 3148, 1630, 4233, 9732, 80031	71	643	19157	2.517731583904670	1.0	1.0	100.0
GOTERM_CC_ALL	GO:0044459~plasma membrane part	17	20.98765432098770	0.08626127788516000	23768, 9312, 161742, 4233, 92270, 124056, 23596, 10723, 56133, 89958, 1630, 54212, 26167, 57619, 1739, 3788, 80031	74	3099	20163	1.4946887836529700	0.9999999999846230	1.0	100.0
GOTERM_BP_ALL	GO:1902680~positive regulation of RNA biosynthetic process	11	13.580246913580200	0.08686301369881670	200186, 7552, 9079, 3621, 3148, 6599, 4233, 10739, 79913, 6899, 5988	71	1692	19157	1.7541287916625000	1.0	1.0	100.0
GOTERM_MF_ALL	GO:0005096~GTPase activator activity	4	4.938271604938270	0.08687532750860550	9732, 9815, 23596, 10144	70	284	18765	3.775653923541250	0.999999999999876	1.0	100.0
GOTERM_BP_ALL	GO:0009891~positive regulation of biosynthetic process	13	16.049382716049400	0.08719682176345390	7552, 9079, 6599, 4233, 23596, 79075, 200186, 3621, 3148, 10739, 79913, 6899, 5988	71	2144	19157	1.6360166596594500	1.0	1.0	100.0
GOTERM_MF_ALL	GO:0005488~binding	67	82.71604938271610	0.08760958728209210	23768, 7562, 5264, 5784, 6599, 56133, 10739, 5137, 6304, 55329, 9815, 54757, 1739, 91603, 9312, 9079, 51809, 6489, 54482, 9231, 204962, 26167, 54800, 83541, 3843, 5988, 80031, 285498, 4233, 124056, 7181, 286826, 79230, 79075, 201780, 26051, 1116, 85315, 89958, 1630, 54212, 79913, 92912, 54816, 154197, 7552, 7112, 9331, 161742, 11010, 9732, 23596, 220, 10723, 200186, 81786, 84899, 23270, 60468, 84…	70	16945	18765	1.0599460439236200	0.9999999999999050	1.0	100.0
GOTERM_BP_ALL	GO:0044085~cellular component biogenesis	18	22.22222222222220	0.08868330598734210	23768, 9312, 9079, 285498, 4233, 130535, 9231, 200186, 220, 26051, 23270, 56133, 3148, 26167, 55329, 140689, 1739, 3788	71	3327	19157	1.459784858837430	1.0	1.0	100.0
GOTERM_BP_ALL	GO:0071824~protein-DNA complex subunit organization	4	4.938271604938270	0.08914708810853650	23270, 3148, 6599, 79913	71	289	19157	3.7344899848920500	1.0	1.0	100.0
GOTERM_BP_ALL	GO:0018130~heterocycle biosynthetic process	22	27.160493827160500	0.08943158339778700	7552, 7562, 9079, 6599, 4233, 5784, 7181, 286826, 79230, 79075, 200186, 60468, 3621, 3148, 10739, 6304, 79913, 1739, 6899, 5988, 54816, 57616	71	4310	19157	1.3772556452403500	1.0	1.0	100.0
GOTERM_BP_ALL	GO:0071901~negative regulation of protein serine/threonine kinase activity	3	3.7037037037037000	0.09066696494357430	161742, 3843, 1846	71	138	19157	5.865584813227190	1.0	1.0	100.0
GOTERM_BP_ALL	GO:0060485~mesenchyme development	4	4.938271604938270	0.09198491839370130	161742, 6899, 80031, 9231	71	293	19157	3.683507186463490	1.0	1.0	100.0
GOTERM_BP_ALL	GO:0098660~inorganic ion transmembrane transport	7	8.641975308641980	0.0922637981326569	10723, 9312, 92270, 54800, 79815, 1739, 3788	71	856	19157	2.2064466236672400	1.0	1.0	100.0
GOTERM_BP_ALL	GO:0048522~positive regulation of cellular process	28	34.5679012345679	0.09236374479101980	23768, 6599, 4233, 7181, 79075, 26051, 1116, 89958, 10739, 79913, 55329, 54757, 1739, 7552, 9079, 161742, 6489, 9732, 23596, 9231, 220, 200186, 3148, 3621, 6899, 5988, 57616, 80031	71	5845	19157	1.2925360546512600	1.0	1.0	100.0
GOTERM_BP_ALL	GO:0034645~cellular macromolecule biosynthetic process	27	33.33333333333330	0.09377814676933210	7562, 6599, 4233, 5784, 7181, 286826, 79230, 79075, 10739, 6304, 79913, 1739, 91603, 54816, 7552, 9331, 9079, 51809, 6489, 200186, 84899, 60468, 3148, 3621, 6899, 5988, 57616	71	5597	19157	1.3016002033282400	1.0	1.0	100.0
GOTERM_BP_ALL	GO:0006275~regulation of DNA replication	3	3.7037037037037000	0.09402078192047870	79913, 91603, 79075	71	141	19157	5.740785136350020	1.0	1.0	100.0
GOTERM_BP_ALL	GO:0097186~amelogenesis	2	2.4691358024691400	0.09417251190375710	54757, 6899	71	27	19157	19.986437141366700	1.0	1.0	100.0
GOTERM_BP_ALL	GO:0006325~chromatin organization	7	8.641975308641980	0.09423603832400420	200186, 23270, 3621, 3148, 6599, 6304, 79913	71	861	19157	2.1936333447841500	1.0	1.0	100.0
GOTERM_BP_ALL	GO:0009887~animal organ morphogenesis	8	9.876543209876540	0.09615843120194170	23768, 220, 89958, 6599, 54757, 6899, 1739, 9231	71	1073	19157	2.0116823963351400	1.0	1.0	100.0
GOTERM_MF_ALL	GO:0008324~cation transmembrane transporter activity	6	7.4074074074074100	0.09760112060773820	204962, 10723, 9312, 201780, 79815, 3788	70	665	18765	2.418689581095600	0.9999999999999970	1.0	100.0
GOTERM_BP_ALL	GO:0006470~protein dephosphorylation	4	4.938271604938270	0.09777281578438840	26051, 5784, 1739, 1846	71	301	19157	3.5856066632352300	1.0	1.0	100.0
GOTERM_MF_ALL	GO:0019787~ubiquitin-like protein transferase activity	5	6.172839506172840	0.09854616265543680	81786, 285498, 10739, 92912, 5988	70	477	18765	2.8099730458221000	0.9999999999999980	1.0	100.0
GOTERM_BP_ALL	GO:0010557~positive regulation of macromolecule biosynthetic process	12	14.814814814814800	0.0988394431244612	200186, 7552, 9079, 3621, 3148, 6599, 4233, 10739, 79913, 6899, 5988, 79075	71	1962	19157	1.6502562777275300	1.0	1.0	100.0
GOTERM_BP_ALL	GO:2000145~regulation of cell motility	8	9.876543209876540	0.09904653790865910	23768, 84978, 9079, 161742, 4233, 9732, 80031, 9231	71	1081	19157	1.996794830034790	1.0	1.0	100.0
