## Supplemental Table 3 for "Transcriptional and cell type profiles of cortical brain regions showing ultradian cortisol rhythm dependent responses to emotional face stimulation"

Category	Term	Count	%	PValue	Genes	List Total	Pop Hits	Pop Total	Fold Enrichment	Bonferroni	Benjamini	FDR
KEGG_PATHWAY	hsa04724:Glutamatergic synapse	10	4.484304932735426	8.361159243554368e-6	2900, 54331, 2786, 2775, 59345, 5321, 6511, 2783, 246213, 5579	99	114	8142	7.21424774056353	0.00184611774225385	9.093324813007078e-4	0.0859956961954063
KEGG_PATHWAY	hsa04727:GABAergic synapse	9	4.0358744394618835	1.046231456838766e-5	54331, 2558, 2556, 2786, 2775, 59345, 2564, 2783, 5579	99	89	8142	8.31664964249234	0.00230951257752976	9.093324813007078e-4	0.0859956961954063
KEGG_PATHWAY	hsa05032:Morphine addiction	9	4.0358744394618835	1.2343879836661191e-5	54331, 2558, 2556, 2786, 2775, 59345, 2564, 2783, 5579	99	91	8142	8.133866133866134	0.002724296631477441	9.093324813007078e-4	0.0859956961954063
KEGG_PATHWAY	hsa04723:Retrograde endocannabinoid signaling	10	4.484304932735426	6.750206676829229e-5	54331, 2558, 2556, 2786, 2775, 59345, 2564, 2783, 246213, 5579	99	148	8142	5.556920556920557	0.014807731365242383	0.003729489188948149	0.3526982988643272
KEGG_PATHWAY	hsa04725:Cholinergic synapse	8	3.587443946188341	4.0256457039502673e-4	5294, 54331, 2786, 2775, 59345, 2783, 5579, 5604	99	113	8142	5.822472512738	0.08514041298768826	0.016496407491960987	1.5600674958460843
KEGG_PATHWAY	hsa04726:Serotonergic synapse	8	3.587443946188341	4.4786626675007206e-4	54331, 2786, 2775, 59345, 5321, 2783, 5579, 5604	99	115	8142	5.721212121212122	0.09425785002713638	0.016496407491960987	1.5600674958460843
KEGG_PATHWAY	hsa05163:Human cytomegalovirus infection	10	4.484304932735426	0.0014908598090329146	54331, 2786, 2775, 59345, 567, 340061, 2783, 5733, 5579, 5604	99	225	8142	3.6552188552188554	0.280879158426639	0.04706857397089631	4.451281429826845
KEGG_PATHWAY	hsa04014:Ras signaling pathway	10	4.484304932735426	0.0018421826514449546	3082, 54331, 2786, 59345, 5321, 2783, 7535, 5579, 5604, 284	99	232	8142	3.544932079414838	0.3346871009014494	0.050890295746166866	4.812702176899944
KEGG_PATHWAY	hsa05170:Human immunodeficiency virus 1 infection	9	4.0358744394618835	0.003912152393609711	54331, 2786, 2775, 59345, 567, 340061, 2783, 5579, 5604	99	212	8142	3.491423670668954	0.5794875945108754	0.09606507544308292	9.08488722516033
KEGG_PATHWAY	hsa04926:Relaxin signaling pathway	7	3.1390134529147984	0.004512656181127517	54331, 2786, 2775, 59345, 1278, 2783, 5604	99	129	8142	4.462767206953253	0.6319564619784291	0.09972970160291814	9.43145141855651
KEGG_PATHWAY	hsa04730:Long-term depression	5	2.242152466367713	0.0057490924708061275	2775, 5321, 5579, 5604, 10842	99	60	8142	6.853535353535353	0.7203498014937181	0.11307323479662099	10.693351164024337
KEGG_PATHWAY	hsa04713:Circadian entrainment	6	2.690582959641256	0.006139723156377609	54331, 2786, 2775, 59345, 2783, 5579	99	97	8142	5.087160262417995	0.7436114922046373	0.11307323479662099	10.693351164024337
KEGG_PATHWAY	hsa04062:Chemokine signaling pathway	8	3.587443946188341	0.008258460748256764	5294, 54331, 2920, 2786, 59345, 2783, 5579, 5604	99	192	8142	3.426767676767677	0.8400186313827813	0.1376440040679827	13.017012149415558
KEGG_PATHWAY	hsa05167:Kaposi sarcoma-associated herpesvirus infection	8	3.587443946188341	0.008719529669464966	5294, 54331, 2920, 2786, 59345, 2783, 7538, 5604	99	194	8142	3.3914401749453296	0.8556430969715668	0.1376440040679827	13.017012149415558
KEGG_PATHWAY	hsa04151:PI3K-Akt signaling pathway	11	4.932735426008969	0.009912591063049902	3082, 5294, 54331, 2786, 59345, 1278, 2783, 8516, 7060, 5604, 284	99	354	8142	2.5555555555555554	0.8893753771476216	0.14604550832893523	13.811543547849531
KEGG_PATHWAY	hsa04080:Neuroactive ligand-receptor interaction	11	4.932735426008969	0.011485956175147902	2900, 2558, 7200, 2556, 147, 6750, 2564, 5026, 4852, 5733, 4986	99	362	8142	2.4990791896869244	0.9221589901270495	0.15737776728873115	14.88323681599313
KEGG_PATHWAY	hsa05033:Nicotine addiction	4	1.7937219730941705	0.012105982099133165	2558, 2556, 2564, 246213	99	40	8142	8.224242424242425	0.9322376295709015	0.15737776728873115	14.88323681599313
KEGG_PATHWAY	hsa04728:Dopaminergic synapse	6	2.690582959641256	0.02124268558265523	54331, 2786, 2775, 59345, 2783, 5579	99	132	8142	3.738292011019284	0.9913068022282815	0.2598992106381256	24.57870363048337
KEGG_PATHWAY	hsa04270:Vascular smooth muscle contraction	6	2.690582959641256	0.022505187995315715	4628, 147, 5321, 5579, 5604, 3779	99	134	8142	3.6824966078697425	0.9934642429638185	0.2598992106381256	24.57870363048337
KEGG_PATHWAY	hsa05034:Alcoholism	7	3.1390134529147984	0.024988893750528762	54331, 2786, 2775, 59345, 2783, 4852, 5604	99	187	8142	3.07859342083941	0.9962751107618558	0.2598992106381256	24.57870363048337
KEGG_PATHWAY	hsa04020:Calcium signaling pathway	8	3.587443946188341	0.02533634145950449	3082, 147, 6786, 5026, 844, 5733, 5579, 80228	99	240	8142	2.7414141414141415	0.9965572548416164	0.2598992106381256	24.57870363048337
KEGG_PATHWAY	hsa04371:Apelin signaling pathway	6	2.690582959641256	0.025872319611035127	5294, 54331, 2786, 59345, 2783, 5604	99	139	8142	3.5500327011118378	0.9969513299942122	0.2598992106381256	24.57870363048337
KEGG_PATHWAY	hsa04510:Focal adhesion	7	3.1390134529147984	0.0339438470001764	3082, 1278, 8516, 7060, 5579, 5604, 103910	99	201	8142	2.8641640283431324	0.9995152431195765	0.32615609508865145	30.84462618711682
KEGG_PATHWAY	hsa04064:NF-kappa B signaling pathway	5	2.242152466367713	0.03640707063878376	29760, 2920, 7535, 5579, 23643	99	104	8142	3.9539627039627034	0.9997242683550456	0.33524844213213384	31.704490681274194
KEGG_PATHWAY	hsa04611:Platelet activation	5	2.242152466367713	0.06212413630889784	5294, 5321, 1278, 6786, 103910	99	124	8142	3.316226783968719	0.9999993015675201	0.549177364970657	51.935777954238596
KEGG_PATHWAY	hsa05340:Primary immunodeficiency	3	1.345291479820628	0.07623058477278756	29760, 326, 7535	99	38	8142	6.492822966507177	0.9999999754782753	0.6479599705686943	61.27766237504846
KEGG_PATHWAY	hsa05132:Salmonella infection	7	3.1390134529147984	0.07926126616732596	5294, 203068, 27128, 6281, 23643, 5604, 103910	99	249	8142	2.312036022879396	0.9999999881382876	0.6487681415918162	61.35409121841157
KEGG_PATHWAY	hsa04742:Taste transduction	4	1.7937219730941705	0.08477101599431075	2558, 2556, 10021, 40	99	86	8142	3.8252290345313607	0.9999999968516856	0.6690855190979528	63.275508367181956
