## Supplemental Table 1 for "Transcriptional and cell type profiles of cortical brain regions showing ultradian cortisol rhythm dependent responses to emotional face stimulation"

	gene_symbol	gene_name	regulation	entrez_id	p_value	BH_adjusted_p_value	bonferroni_p_value	probe_id	X	probe_name	is_reannotated	chromosome
1	ANXA1	annexin A1	Up	301	3,98600179249512e-14	3,99158219500462e-10	3,99158219500462e-10	1059197	41725	A_23_P94501	FALSE	chr9
2	SMIM32	small integral membrane protein 32	Up	389332	9,93878017568453e-13	4,97634723396524e-09	9,95269446793049e-09	1018313	6262	A_24_P289665	FALSE	chr5
3	FABP6	fatty acid binding protein 6	Up	2172	1,16470996571399e-11	3,88780186555331e-08	1,16634055966599e-07	1057093	39909	A_23_P43846	FALSE	chr5
4	LGALS2	galectin 2	Up	3957	9,35056882453849e-11	2,34091490522321e-07	9,36365962089284e-07	1054593	38024	A_23_P120902	FALSE	chr22
5	PIK3CG	phosphatidylinositol-4,5-bisphosphate 3-kinase catalytic subunit gamma	Up	5294	1,95155137508017e-10	3,90856709401057e-07	1,95428354700528e-06	1060417	42158	A_24_P637651	TRUE	chr7
6	OPRK1	opioid receptor kappa 1	Up	4986	2,97777539439364e-09	4,16851863082551e-06	2,98194427994579e-05	1021758	9044	A_32_P33576	FALSE	chr8
7	NR4A2	nuclear receptor subfamily 4 group A member 2	Up	4929	3,18815542299791e-09	4,16851863082551e-06	3,19261884059011e-05	1053510	37098	A_23_P131208	FALSE	chr2
8	SLC17A8	solute carrier family 17 member 8	Up	246213	3,68047551967094e-09	4,16851863082551e-06	3,68562818539848e-05	1010718	334	A_23_P159076	FALSE	chr12
9	LMO3	LIM domain only 3	Up	55885	3,7464217772548e-09	4,16851863082551e-06	3,75166676774296e-05	1026707	13238	A_24_P381441	FALSE	chr12
10	RGS12	regulator of G protein signaling 12	Up	6002	4,43568970435005e-09	4,44189966993614e-06	4,44189966993614e-05	1052193	35958	A_23_P352435	FALSE	chr4
11	SPATA18	spermatogenesis associated 18	Up	132671	5,33992456729684e-09	4,86127314699187e-06	5,34740046169106e-05	1035251	20836	A_23_P407112	FALSE	chr4
12	MET	MET proto-oncogene, receptor tyrosine kinase	Down	4233	1,13379844034462e-08	9,46154798467584e-06	0,00011353857581611	1054196	37703	A_23_P359245	FALSE	chr7
13	CD52	CD52 molecule	Up	1043	4,10221563526146e-08	3,15996825934679e-05	0,000410795873715083	1058341	40950	A_23_P85800	FALSE	chr1
14	SCGB3A1	secretoglobin family 3A member 1	Up	92304	5,36725749610634e-08	3,60696937087051e-05	0,000537477165660088	1036605	22084	A_23_P30217	FALSE	chr5
15	NTNG2	netrin G2	Up	84628	5,40289001029136e-08	3,60696937087051e-05	0,000541045405630577	1037491	22899	A_23_P423331	FALSE	chr9
16	PPP1R17	protein phosphatase 1 regulatory subunit 17	Up	10842	6,74607580950998e-08	4,22220019727706e-05	0,000675552031564329	1015661	44645	A_23_P145724	FALSE	chr7
17	TSHZ3	teashirt zinc finger homeobox 3	Down	57616	7,3114981988159e-08	4,30690252723191e-05	0,000732173429629424	1040515	25709	A_23_P361014	FALSE	chr19
18	NRAP	nebulin related anchoring protein	Up	4892	8,0167342965961e-08	4,45997651367296e-05	0,000802795772461133	1055786	38979	A_23_P402765	TRUE	chr10
19	TMEM196	transmembrane protein 196	Up	256130	1,37235275389325e-07	7,23302130394051e-05	0,0013742740477487	1032818	18623	CUST_6674_PI416261804	FALSE	chr7
20	TAGLN2	transgelin 2	Up	8407	1,58733998141508e-07	7,94781128694532e-05	0,00158956225738907	1049738	34012	A_23_P74138	FALSE	chr1
21	MARCO	macrophage receptor with collagenous structure	Up	8685	2,49473440283194e-07	0,000114620864911387	0,0024982270309959	1049427	33736	A_23_P101992	FALSE	chr2
22	PPP1R1A	protein phosphatase 1 regulatory inhibitor subunit 1A	Up	5502	2,51813364095318e-07	0,000114620864911387	0,00252165902805052	1052796	36490	A_23_P53417	FALSE	chr12
23	BCL11B	BAF chromatin remodeling complex subunit BCL11B	Up	64919	4,49223089377859e-07	0,000195587826827386	0,00449852001702988	1029568	15729	A_23_P205738	FALSE	chr14
24	TINCR	TINCR ubiquitin domain containing	Up	257000	7,46119975113885e-07	0,000311318559616268	0,00747164543079044	1010572	229	A_23_P39294	FALSE	chr19
25	SOX5	SRY-box transcription factor 5	Up	6660	8,04375206034156e-07	0,000322200532529042	0,00805501331322604	1026456	13063	A_24_P27234	FALSE	chr12
26	OPN4	opsin 4	Up	94233	1,5104290841934e-06	0,000581747571119718	0,0151254368491127	1023053	10079	A_23_P24234	FALSE	chr10
27	GNB4	G protein subunit beta 4	Up	59345	1,77667281310624e-06	0,000641249634132743	0,0177916015504459	1040254	25463	A_32_P171313	FALSE	chr3
28	SAPCD2	suppressor APC domain containing 2	Down	89958	1,82923350535652e-06	0,000641249634132743	0,0183179443226401	1016100	47218	A_32_P152696	TRUE	chr9
29	LYZL4	lysozyme like 4	Up	131375	1,85702410523762e-06	0,000641249634132743	0,0185962393898495	1035297	20879	A_23_P121144	FALSE	chr3
30	CHI3L1	chitinase 3 like 1	Down	1116	1,97230152875974e-06	0,000658354250300002	0,0197506275090001	1058265	40883	A_23_P137665	FALSE	chr1
31	ADAMTS9	ADAM metallopeptidase with thrombospondin type 1 motif 9	Up	56999	2,12327559850653e-06	0,00068588651107885	0,0212624818434443	1027903	14306	A_32_P196263	FALSE	chr3
32	THBD	thrombomodulin	Up	7056	2,22440308043763e-06	0,000696099138984452	0,0222751724475025	1050807	34945	A_23_P91390	FALSE	chr20
33	CYP1B1	cytochrome P450 family 1 subfamily B member 1	Up	1545	2,65761532137586e-06	0,000806465449341149	0,0266133598282579	1057798	40492	A_23_P209625	FALSE	chr2
34	CDH13	cadherin 13	Up	1012	2,7915501711808e-06	0,000822193629829545	0,0279545834142045	1058383	40989	CUST_150_PI416408490	FALSE	chr16
35	SFMBT2	Scm like with four mbt domains 2	Up	57713	3,13819445590354e-06	0,000897882265183373	0,0314258792814181	1067717	43960	A_32_P98291	TRUE	chr10
36	ADRA1B	adrenoceptor alpha 1B	Up	147	3,22814166737207e-06	0,000897961407140664	0,0323266106570639	1023485	10465	A_23_P33326	FALSE	chr5
37	NIPAL2	NIPA like domain containing 2	Down	79815	3,34677437225939e-06	0,000905799961183933	0,0335145985638055	1061229	42326	A_24_P798709	TRUE	chr8
38	SKAP2	src kinase associated phosphoprotein 2	Up	8935	3,79459721063768e-06	0,000999912394524802	0,0379990964673257	1049146	33483	A_23_P157128	FALSE	chr7
39	PLEKHA4	pleckstrin homology domain containing A4	Up	57664	3,89420644961726e-06	0,000999912394524802	0,0389965833864673	1010445	130	A_24_P408047	FALSE	chr19
40	RASL10A	RAS like family 10 member A	Up	10633	4,06274716780795e-06	0,00101631931869877	0,0406843501384288	1026121	12757	A_23_P166400	FALSE	chr22
41	SATB1	SATB homeobox 1	Down	6304	4,16108368949967e-06	0,00101631931869877	0,0416690920666497	1014376	3187	CUST_12143_PI416261804	FALSE	chr3
42	MCF2L2	MCF.2 cell line derived transforming sequence-like 2	Down	23101	4,62581577786609e-06	0,00110292664760836	0,046322919199551	1046026	30693	A_23_P432444	FALSE	chr3
43	CNTN6	contactin 6	Up	27255	4,79137467150278e-06	0,00111583316187044	0,0479808259604288	1044543	29333	A_23_P155404	FALSE	chr3
44	LRRN2	leucine rich repeat neuronal 2	Up	10446	5,30429653044835e-06	0,00120720966945249	0,0531172254559098	1024046	10957	A_23_P11843	FALSE	chr1
45	SPHKAP	SPHK1 interactor, AKAP domain containing	Up	80309	6,00534578180351e-06	0,00133638961464401	0,0601375326589804	1015686	4235	A_23_P392654	FALSE	chr2
46	SST	somatostatin	Up	6750	6,63371997901191e-06	0,00144413199717011	0,0664300718698252	1025747	12443	CUST_980_PI417557136	FALSE	chr3
47	SLC44A5	solute carrier family 44 member 5	Down	204962	7,22527987916429e-06	0,00153944580233939	0,0723539527099512	1014151	3001	CUST_6034_PI416261804	FALSE	chr1
48	GARNL3	GTPase activating Rap/RanGAP domain like 3	Up	84253	7,62833797872505e-06	0,00159090687883078	0,0763901765189527	1037734	23123	A_24_P158314	FALSE	chr9
49	NPY	neuropeptide Y	Up	4852	7,7845453427909e-06	0,00159090687883078	0,077954437062708	1053653	37217	CUST_16166_PI416261804	FALSE	chr7
50	MAP6	microtubule associated protein 6	Up	4135	8,32377874086018e-06	0,00166708640621948	0,0833543203109738	1054296	37793	A_23_P47728	FALSE	chr11
51	FAM162B	family with sequence similarity 162 member B	Down	221303	1,05578588602005e-05	0,00205215943874947	0,105726398626048	1015738	4279	A_23_P145054	FALSE	chr6
52	DCLK2	doublecortin like kinase 2	Up	166614	1,06563102471512e-05	0,00205215943874947	0,106712290814973	1022910	9961	A_23_P304524	FALSE	chr4
53	PNMA8B	PNMA family member 8B	Up	57469	1,12113931924802e-05	0,00211831870621692	0,112270891429497	1019506	7199	A_23_P383101	FALSE	chr19
54	SYNPR	synaptoporin	Up	132204	1,15077605115954e-05	0,00212720895989654	0,115238713763116	1010567	225	A_23_P80718	FALSE	chr3
55	BAIAP2L2	BAR/IMD domain containing adaptor protein 2 like 2	Up	80115	1,16832926696934e-05	0,00212720895989654	0,11699649279431	1038664	23999	CUST_10314_PI416261804	FALSE	chr22
56	PCDHB2	protocadherin beta 2	Down	56133	1,22901996743758e-05	0,00215994016433097	0,123074059539199	1041329	26415	A_23_P213375	FALSE	chr5
57	TDRD9	tudor domain containing 9	Up	122402	1,22944467112907e-05	0,00215994016433097	0,123116589366865	1035795	21340	A_32_P208350	FALSE	chr14
58	RASGEF1C	RasGEF domain family member 1C	Up	255426	1,382655711012e-05	0,00238722660173693	0,138459142900742	1032848	18649	A_24_P383762	FALSE	chr5
59	SYT17	synaptotagmin 17	Up	51760	1,47393324390192e-05	0,00250168940753116	0,147599675044339	1043123	28059	CUST_1342_PI416261804	FALSE	chr16
60	HCN4	hyperpolarization activated cyclic nucleotide gated potassium channel 4	Up	10021	1,66041427455065e-05	0,00277123142422504	0,166273885453502	1047912	32390	CUST_1155_PI416379584	FALSE	chr15
61	PNLDC1	PARN like, ribonuclease domain containing 1	Down	154197	1,72400645609889e-05	0,00279318456804146	0,172642006513743	1034218	19893	A_23_P323243	FALSE	chr6
62	PLA2G4A	phospholipase A2 group IVA	Up	5321	1,72935333751319e-05	0,00279318456804146	0,17317744321857	1021145	8570	A_23_P11685	FALSE	chr1
63	MAP2K1	mitogen-activated protein kinase kinase 1	Up	5604	1,77729468114105e-05	0,00282505221221372	0,177978289369464	1052654	36363	A_23_P20248	FALSE	chr15
64	LCMT1	leucine carboxyl methyltransferase 1	Up	51451	1,97578612158099e-05	0,0030761741184574	0,197855222215121	1025897	12560	A_23_P112825	FALSE	chr16
65	ZNF827	zinc finger protein 827	Up	152485	1,99671777211634e-05	0,0030761741184574	0,199951317699731	1065553	43429	A_23_P72372	TRUE	chr4
66	GALNT14	polypeptide N-acetylgalactosaminyltransferase 14	Up	79623	2,18643138815441e-05	0,00327734529973766	0,218949239209783	1039165	24468	A_23_P67847	FALSE	chr2
67	ANTXR2	ANTXR cell adhesion molecule 2	Up	118429	2,21712580174222e-05	0,00327734529973766	0,222022977786466	1035949	45311	A_23_P170733	FALSE	chr4
68	SMARCD3	SWI/SNF related, matrix associated, actin dependent regulator of chromatin, subfamily d, member 3	Up	6604	2,22547913303536e-05	0,00327734529973766	0,222859480382161	1026342	12960	CUST_8949_PI416261804	FALSE	chr7
69	GDPD5	glycerophosphodiester phosphodiesterase domain containing 5	Up	81544	2,68036822307589e-05	0,00383847932032328	0,26841207385882	1038348	23699	A_23_P87401	FALSE	chr11
70	SLA	Src like adaptor	Up	6503	2,70455429335721e-05	0,00383847932032328	0,270834066936791	1021121	8553	A_23_P216340	FALSE	chr8
71	DCBLD1	discoidin, CUB and LCCL domain containing 1	Down	285761	2,72151020314512e-05	0,00383847932032328	0,272532031742953	1032276	18150	A_23_P409462	FALSE	chr6
72	ST3GAL1	ST3 beta-galactoside alpha-2,3-sialyltransferase 1	Up	6482	2,88449787218884e-05	0,00401185579056931	0,288853616920991	1029513	15680	A_23_P31896	FALSE	chr8
73	RIT2	Ras like without CAAX 2	Up	6014	3,16384669372176e-05	0,00434010421793558	0,316827607909298	1052176	35943	CUST_6645_PI416261804	FALSE	chr18
74	KLK7	kallikrein related peptidase 7	Up	5650	3,22446174680474e-05	0,00436348107195983	0,322897599325027	1030762	16779	CUST_11497_PI416261804	FALSE	chr19
75	TMTC4	transmembrane O-mannosyltransferase targeting cadherins 4	Down	84899	3,52222914136594e-05	0,00470288034955181	0,352716026216386	1017191	5371	A_23_P65230	FALSE	chr13
76	TRH	thyrotropin releasing hormone	Up	7200	3,62656881248349e-05	0,00477848159055391	0,363164600882097	1050608	34793	A_23_P132760	FALSE	chr3
77	TMPO	thymopoietin	Down	7112	3,91970470580934e-05	0,00509765232778893	0,392519229239747	1030733	46943	CUST_4027_PI416261804	FALSE	chr12
78	ZDHHC12	zinc finger DHHC-type containing 12	Up	84885	4,18935520073518e-05	0,0052888689914437	0,419522029801621	1037286	22712	A_23_P158007	FALSE	chr9
79	BSPRY	B-box and SPRY domain containing	Up	54836	4,20862254860976e-05	0,0052888689914437	0,421451462017781	1042630	27613	A_23_P71946	FALSE	chr9
80	PEG10	paternally expressed 10	Up	23089	4,25056692603091e-05	0,0052888689914437	0,425651771972736	1022808	9899	A_23_P82503	FALSE	chr7
81	STK32C	serine/threonine kinase 32C	Up	282974	4,30642584836e-05	0,0052888689914437	0,43124548445477	1032642	18457	A_24_P64329	FALSE	chr10
82	ASIC2	acid sensing ion channel subunit 2	Up	40	4,33080943976816e-05	0,0052888689914437	0,433687257298383	1059455	41954	A_32_P159612	FALSE	chr17
83	TG	thyroglobulin	Up	7038	4,49268720464639e-05	0,00538637226467736	0,44989769667329	1050831	34966	A_23_P32454	FALSE	chr8
84	GXYLT2	glucoside xylosyltransferase 2	Up	727936	4,518227184271e-05	0,00538637226467736	0,452455270232898	1066192	43580	A_32_P3214	TRUE	chr3
85	TBX1	T-box transcription factor 1	Down	6899	4,69599045256535e-05	0,00553242922258699	0,470256483919894	1030073	16192	A_23_P211345	FALSE	chr22
86	C5orf49	chromosome 5 open reading frame 49	Up	134121	4,99634578982552e-05	0,00580746148947462	0,500334067393128	1018192	6163	CUST_658_PI416573500	FALSE	chr5
87	OLFML2B	olfactomedin like 2B	Up	25903	5,05380147969686e-05	0,00580746148947462	0,506087680176844	1045235	29970	A_24_P248345	FALSE	chr1
88	CD163	CD163 molecule	Up	9332	5,10342132088843e-05	0,00580746148947462	0,511056611073767	1027501	13936	A_23_P33723	FALSE	chr12
89	WDR54	WD repeat domain 54	Up	84058	5,40699508843497e-05	0,00608378076579638	0,541456488155878	1037902	23282	CUST_123_PI416261804	FALSE	chr2
90	NRN1L	neuritin 1 like	Up	123904	5,5445160383932e-05	0,00616919817871883	0,555227836084695	1035732	21283	A_32_P8551	FALSE	chr16
91	NUDT18	nudix hydrolase 18	Up	79873	5,99285855223878e-05	0,0065947786310021	0,600124855421191	1038856	24177	A_23_P123454	FALSE	chr8
92	ZFP36	ZFP36 ring finger protein	Up	7538	6,08421043298704e-05	0,0066225307908622	0,609272832759322	1050291	34516	A_23_P39237	FALSE	chr19
93	SLC10A4	solute carrier family 10 member 4	Down	201780	6,21896570095323e-05	0,00666493864922434	0,622767225293457	1033436	19194	A_23_P314811	FALSE	chr4
94	CDH6	cadherin 6	Up	1004	6,25628353332422e-05	0,00666493864922434	0,626504233027088	1067412	43883	A_32_P134764	TRUE	chr5
95	FMOD	fibromodulin	Up	2331	6,73852046984551e-05	0,00703941262560002	0,674795439850329	1056913	39755	A_23_P114883	FALSE	chr1
96	VWA5A	von Willebrand factor A domain containing 5A	Up	4013	6,80997036860725e-05	0,00703941262560002	0,68195043271233	1054539	37975	A_23_P98455	FALSE	chr11
97	SNTG1	syntrophin gamma 1	Down	54212	6,81868408910727e-05	0,00703941262560002	0,682823024683202	1064668	43213	A_23_P112100	TRUE	chr8
98	DSCC1	DNA replication and sister chromatid cohesion 1	Down	79075	7,17477190323733e-05	0,00733144549377741	0,718481658390186	1039390	24678	CUST_10772_PI416261804	FALSE	chr8
99	GNG4	G protein subunit gamma 4	Up	2786	7,28947766526981e-05	0,0073734171050517	0,729968293400119	1020432	7969	A_23_P335329	FALSE	chr1
100	TRPC4	transient receptor potential cation channel subfamily C member 4	Up	7223	7,56677404666367e-05	0,007577367530329	0,7577367530329	1012820	1917	CUST_15186_PI416261804	FALSE	chr13
101	ANGPT1	angiopoietin 1	Up	284	7,68095390635158e-05	0,00761555172457472	0,769170724182047	1059214	41738	A_24_P60887	FALSE	chr8
102	STUM	stum, mechanosensory transduction mediator homolog	Up	375057	7,76521026439594e-05	0,00762360937133931	0,777608155876609	1031607	17533	CUST_7214_PI416261804	FALSE	chr1
103	MYL12B	myosin light chain 12B	Up	103910	9,61580148863358e-05	0,00926579725527226	0,962926361071766	1069119	47455	CUST_3144_PI416261804	FALSE	chr18
104	NUDT2	nudix hydrolase 2	Up	318	9,73771266358142e-05	0,00926579725527226	0,975134546131044	1024183	11086	A_23_P112478	FALSE	chr9
105	RAB3C	RAB3C, member RAS oncogene family	Up	115827	9,83241370886473e-05	0,00926579725527226	0,984617908805714	1062511	42669	A_32_P77831	TRUE	chr5
106	SORBS2	sorbin and SH3 domain containing 2	Up	8470	9,89125787142933e-05	0,00926579725527226	0,990510563244933	1029199	15402	A_23_P121795	FALSE	chr4
107	KLHDC8A	kelch domain containing 8A	Up	55220	9,90054230391583e-05	0,00926579725527226	0,991440306314131	1042130	27156	A_24_P62800	FALSE	chr1
108	MAGED1	MAGE family member D1	Up	9500	0,000109318514825767	0,010136255624678	1	1030500	45143	A_23_P135634	FALSE	chrX
109	TWIST1	twist family bHLH transcription factor 1	Up	7291	0,000114129329821827	0,0104852395306034	1	1050537	34730	A_23_P71067	FALSE	chr7
110	CYTH4	cytohesin 4	Up	27128	0,000116676142701391	0,0106211260444411	1	1044633	29421	A_23_P155057	FALSE	chr22
111	HPGD	15-hydroxyprostaglandin dehydrogenase	Up	3248	0,000117729677544734	0,0106211260444411	1	1019941	7551	A_23_P213050	FALSE	chr4
112	ORAI2	ORAI calcium release-activated calcium modulator 2	Up	80228	0,000126947908956183	0,0113505032168501	1	1015478	4102	A_24_P329353	FALSE	chr7
113	WWC1	WW and C2 domain containing 1	Up	23286	0,000133656132047841	0,0118225369496537	1	1045850	30525	CUST_10861_PI416261804	FALSE	chr5
114	SCN7A	sodium voltage-gated channel alpha subunit 7	Up	6332	0,00013458849732979	0,0118225369496537	1	1021659	8968	A_23_P90944	FALSE	chr2
115	CAVIN3	caveolae associated protein 3	Up	112464	0,000143893495937823	0,0124752562895901	1	1036388	21881	A_23_P203475	FALSE	chr11
116	PECAM1	platelet and endothelial cell adhesion molecule 1	Up	5175	0,000144510658037992	0,0124752562895901	1	1053207	45844	A_23_P252471	FALSE	chr17
117	ACTR5	actin related protein 5	Down	79913	0,000149513087859856	0,0127967868532359	1	1038813	24138	A_23_P165952	FALSE	chr20
118	RHBDD2	rhomboid domain containing 2	Up	57414	0,000159497147819553	0,0134686045085732	1	1021251	8656	A_23_P8561	FALSE	chr7
119	RFPL2	ret finger protein like 2	Down	10739	0,000160052320403456	0,0134686045085732	1	1016244	4664	A_23_P254434	TRUE	chr22
120	S100A10	S100 calcium binding protein A10	Up	6281	0,000167254223069068	0,0138994934826663	1	1051841	35750	A_23_P137984	FALSE	chr1
121	SKIDA1	SKI/DACH domain containing 1	Down	387640	0,000167948742900201	0,0138994934826663	1	1031481	17422	A_32_P152767	FALSE	chr10
122	MYOF	myoferlin	Up	26509	0,000178822686613476	0,0146781178995684	1	1030930	16932	A_23_P86682	FALSE	chr10
123	DUSP23	dual specificity phosphatase 23	Up	54935	0,000183507654553647	0,0149402085585384	1	1042493	27487	A_23_P103232	FALSE	chr1
124	GNAO1	G protein subunit alpha o1	Up	2775	0,000187278340118535	0,0150189151932706	1	1056349	39328	A_23_P26582	FALSE	chr16
125	ZCCHC18	zinc finger CCHC-type containing 18	Up	644353	0,000187882132491384	0,0150189151932706	1	1018790	6649	A_24_P6825	FALSE	chrX
126	ZAP70	zeta chain of T cell receptor associated protein kinase 70	Up	7535	0,000188973768159786	0,0150189151932706	1	1027375	13820	A_23_P39682	FALSE	chr2
127	CDKL5	cyclin dependent kinase like 5	Up	6792	0,000194488672899575	0,0153355084284752	1	1022381	9572	CUST_153_PI416408490	FALSE	chrX
128	ASL	argininosuccinate lyase	Up	435	0,000198564965447851	0,0153862212302083	1	1024532	11390	CUST_91_PI416408490	FALSE	chr7
129	CABCOCO1	ciliary associated calcium binding coiled-coil 1	Up	219621	0,000199557607966881	0,0153862212302083	1	1033307	19072	A_32_P8156	FALSE	chr10
130	PCBD1	pterin-4 alpha-carbinolamine dehydratase 1	Up	5092	0,000200917410076102	0,0153862212302083	1	1053334	36943	A_23_P367405	FALSE	chr10
131	HMGB2	high mobility group box 2	Down	3148	0,000201277709322677	0,0153862212302083	1	1017776	5831	A_23_P155765	FALSE	chr4
132	DLG5	discs large MAGUK scaffold protein 5	Down	9231	0,000210742095671558	0,0158687253566086	1	1021642	8952	A_24_P129632	FALSE	chr10
133	DAPL1	death associated protein like 1	Up	92196	0,000210758984664364	0,0158687253566086	1	1025820	45029	A_23_P165598	FALSE	chr2
134	GABRE	gamma-aminobutyric acid type A receptor epsilon subunit	Up	2564	0,000214236097779629	0,0160101513669045	1	1025161	11918	A_23_P159775	FALSE	chrX
135	CFD	complement factor D	Up	1675	0,000227555890402351	0,0167976309609714	1	1057651	40362	A_23_P119562	FALSE	chr19
136	ZNF711	zinc finger protein 711	Down	7552	0,000228955766692674	0,0167976309609714	1	1050273	34500	A_23_P340148	FALSE	chrX
137	PTGER3	prostaglandin E receptor 3	Up	5733	0,000229805816022876	0,0167976309609714	1	1027786	14197	CUST_12458_PI416261804	FALSE	chr1
138	KLHL1	kelch like family member 1	Up	57626	0,00023530315710696	0,0170748247483268	1	1040501	45442	A_23_P2825	FALSE	chr13
139	QSOX1	quiescin sulfhydryl oxidase 1	Up	5768	0,000240471864208044	0,0172749700489101	1	1052458	36198	A_23_P12463	FALSE	chr1
140	SPRED1	sprouty related EVH1 domain containing 1	Down	161742	0,000241511464634254	0,0172749700489101	1	1033985	19675	A_24_P107859	FALSE	chr15
141	CPNE4	copine 4	Up	131034	0,000250843372228601	0,0178152165212568	1	1035310	20890	CUST_12_PI416261804	FALSE	chr3
142	PDE1C	phosphodiesterase 1C	Down	5137	0,000255187229398202	0,0179960909520676	1	1053285	36895	A_23_P406508	FALSE	chr7
143	CASQ1	calsequestrin 1	Up	844	0,000261123728309091	0,0182859651418688	1	1058573	41163	A_23_P173	FALSE	chr1
144	PBX3	PBX homeobox 3	Up	5090	0,00027683723929523	0,0192517230159891	1	1018572	6473	A_23_P71821	FALSE	chr9
145	GLIPR1	GLI pathogenesis related 1	Down	11010	0,000281017937496592	0,0193595769452181	1	1046591	31214	A_24_P390096	TRUE	chr12
146	TUBB	tubulin beta class I	Up	203068	0,000282254666866571	0,0193595769452181	1	1033396	45227	CUST_42_PI417507815	FALSE	chr6_GL000253v2_alt
147	DUSP4	dual specificity phosphatase 4	Down	1846	0,000293565321703903	0,0199983886499516	1	1057446	40218	A_23_P134935	FALSE	chr8
148	GALNT7	polypeptide N-acetylgalactosaminyltransferase 7	Down	51809	0,000300856565478284	0,0203116001177432	1	1043090	28029	A_23_P144384	FALSE	chr4
149	MTCH1	mitochondrial carrier 1	Up	23787	0,000302219734126596	0,0203116001177432	1	1019414	7128	A_23_P145388	TRUE	chr6
150	RNF212	ring finger protein 212	Down	285498	0,000310677207608345	0,0207408103799331	1	1032314	18185	A_24_P230540	FALSE	chr4
151	THBS4	thrombospondin 4	Up	7060	0,000314780515145463	0,0208212240828005	1	1050797	34938	A_24_P260443	FALSE	chr5
152	FAM20A	FAM20A golgi associated secretory pathway pseudokinase	Down	54757	0,000316040149848779	0,0208212240828005	1	1014381	3190	A_32_P108254	FALSE	chr17
153	KCTD18	potassium channel tetramerization domain containing 18	Down	130535	0,000329864115959182	0,0215899297857206	1	1035349	20928	CUST_15387_PI416261804	FALSE	chr2
154	CXCL2	C-X-C motif chemokine ligand 2	Up	2920	0,000334274246796947	0,0217365084897703	1	1055916	39096	A_23_P315364	FALSE	chr4
155	RNF152	ring finger protein 152	Up	220441	0,000338817097038395	0,0218897703854354	1	1033212	18980	A_32_P4199	FALSE	chr18
156	HRK	harakiri, BCL2 interacting protein	Up	8739	0,000349451012696243	0,0224320669303858	1	1062391	42624	A_32_P170454	TRUE	chr12
157	AIRE	autoimmune regulator	Up	326	0,000359958344785797	0,0228816960618762	1	1059164	41696	A_23_P68740	FALSE	chr21
158	GABRA5	gamma-aminobutyric acid type A receptor alpha5 subunit	Up	2558	0,000361025362270465	0,0228816960618762	1	1056621	39543	CUST_25_PI417557136	FALSE	chr15
159	UBE2Q2	ubiquitin conjugating enzyme E2 Q2	Down	92912	0,000372597871275736	0,0230820599629878	1	1019649	44827	A_23_P77274	FALSE	chr15
160	LOC441204	uncharacterized LOC441204	Up	441204	0,000373102001982696	0,0230820599629878	1	1011325	763	CUST_481_PI417507815	FALSE	chr7
161	VAT1L	vesicle amine transport 1 like	Up	57687	0,00037474307263002	0,0230820599629878	1	1040458	25653	A_23_P400449	FALSE	chr16
162	KIF3A	kinesin family member 3A	Up	11127	0,000375685551597336	0,0230820599629878	1	1046564	31189	CUST_16746_PI416261804	FALSE	chr5
163	KCNMB1	potassium calcium-activated channel subfamily M regulatory beta subunit 1	Up	3779	0,000375711581183044	0,0230820599629878	1	1054787	38192	A_23_P19142	FALSE	chr5
164	ACO1	aconitase 1	Up	48	0,000399790781782514	0,0244116151754274	1	1012009	1265	A_23_P9416	FALSE	chr9
165	RHOC	ras homolog family member C	Up	389	0,00040463856658815	0,0245578824594772	1	1021134	8562	A_23_P12514	FALSE	chr1
166	LZTS1	leucine zipper tumor suppressor 1	Up	11178	0,000409854398336042	0,0246081273652142	1	1046511	31140	A_23_P20443	FALSE	chr8
167	ING1	inhibitor of growth family member 1	Down	3621	0,000412498694652248	0,0246081273652142	1	1069828	44262	A_32_P171856	TRUE	chr13
168	C2orf27A	chromosome 2 open reading frame 27A	Down	29798	0,000412838565743558	0,0246081273652142	1	1063570	47132	A_24_P497235	TRUE	chr2_KI270768v1_alt
169	RFPL1	ret finger protein like 1	Down	5988	0,000415588130019819	0,0246254410296951	1	1052215	35980	A_23_P211417	FALSE	chr22
170	ERC2	ELKS/RAB6-interacting/CAST family member 2	Up	26059	0,000419255354727115	0,0246966066013961	1	1045067	29810	A_24_P205045	FALSE	chr3
171	C19orf33	chromosome 19 open reading frame 33	Up	64073	0,000423250344414518	0,0247861342044853	1	1036854	22309	A_23_P208788	TRUE	chr19
172	ST8SIA1	ST8 alpha-N-acetyl-neuraminide alpha-2,8-sialyltransferase 1	Down	6489	0,000444747421502694	0,0258936085984185	1	1051606	35551	A_23_P354705	FALSE	chr12
173	ROBO2	roundabout guidance receptor 2	Up	6092	0,000464062270871487	0,0268619628931044	1	1019771	7410	A_24_P16326	FALSE	chr3
174	TSPAN2	tetraspanin 2	Up	10100	0,000468534522050734	0,0268664994836384	1	1047840	32324	A_23_P201193	FALSE	chr1
175	SHROOM3	shroom family member 3	Down	57619	0,000469506431958929	0,0268664994836384	1	1040511	25705	CUST_6862_PI416261804	FALSE	chr4
176	TRIM7	tripartite motif containing 7	Down	81786	0,000474437158890922	0,0269943960746232	1	1038249	23609	A_23_P30315	FALSE	chr5
177	CD63	CD63 molecule	Up	967	0,000482993738176223	0,0273259847124107	1	1023015	10048	A_23_P139476	FALSE	chr12
178	GSG1L	GSG1 like	Up	146395	0,000486857058043676	0,0273379607175772	1	1034687	20319	A_23_P368251	FALSE	chr16
179	FAM110A	family with sequence similarity 110 member A	Down	83541	0,00049137871257131	0,0273379607175772	1	1025271	12017	A_23_P386241	FALSE	chr20
180	GRIK4	glutamate ionotropic receptor kainate type subunit 4	Up	2900	0,000497850826361205	0,0273379607175772	1	1055988	39123	CUST_1317_PI417557136	FALSE	chr11
181	RBM3	RNA binding motif protein 3	Up	5935	0,0005001902966412	0,0273379607175772	1	1052269	36028	A_23_P148308	FALSE	chrX
182	CREG2	cellular repressor of E1A stimulated genes 2	Up	200407	0,00050306949752356	0,0273379607175772	1	1033529	19266	CUST_8498_PI416261804	FALSE	chr2
183	KCNB2	potassium voltage-gated channel subfamily B member 2	Down	9312	0,000503852448042923	0,0273379607175772	1	1048742	33127	A_32_P305500	FALSE	chr8
184	PTPN14	protein tyrosine phosphatase non-receptor type 14	Down	5784	0,000504100610173952	0,0273379607175772	1	1052442	36185	A_23_P149111	FALSE	chr1
185	LDB2	LIM domain binding 2	Down	9079	0,000505045209981204	0,0273379607175772	1	1019096	44805	A_23_P125253	FALSE	chr4
186	PHYH	phytanoyl-CoA 2-hydroxylase	Down	5264	0,000519644003217781	0,0278278213376446	1	1022564	9722	A_23_P115919	FALSE	chr10
187	MS4A4A	membrane spanning 4-domains A4A	Up	51338	0,000521161646862969	0,0278278213376446	1	1043488	28385	A_23_P75769	FALSE	chr11
188	ITGA8	integrin subunit alpha 8	Up	8516	0,00052243163685612	0,0278278213376446	1	1049618	45702	CUST_5678_PI416261804	FALSE	chr10
189	TMSB10	thymosin beta 10	Up	9168	0,000528290946429963	0,0279910345902098	1	1048908	33265	A_23_P68106	FALSE	chr2
190	TNNT1	troponin T1, slow skeletal type	Up	7138	0,00054653581114694	0,0288053137517129	1	1017512	5631	CUST_14183_PI416261804	FALSE	chr19
191	ZNF280D	zinc finger protein 280D	Down	54816	0,000565353267220342	0,0295562550954987	1	1027751	14165	CUST_385_PI416379584	FALSE	chr15
192	NOXO1	NADPH oxidase organizer 1	Down	124056	0,000570428237018187	0,0295562550954987	1	1035723	21274	A_23_P413051	FALSE	chr16
193	GPR160	G protein-coupled receptor 160	Up	26996	0,000572730889107658	0,0295562550954987	1	1044734	29508	A_23_P167005	FALSE	chr3
194	TLL1	tolloid like 1	Up	7092	0,000577270302603646	0,0295562550954987	1	1050755	34901	CUST_15232_PI416261804	FALSE	chr4
195	DCC	DCC netrin 1 receptor	Down	1630	0,000578487561364359	0,0295562550954987	1	1057711	40413	CUST_13856_PI416261804	FALSE	chr18
196	CBLN4	cerebellin 4 precursor	Down	140689	0,000578492710077666	0,0295562550954987	1	1034951	20559	A_23_P313428	FALSE	chr20
197	B4GALT6	beta-1,4-galactosyltransferase 6	Down	9331	0,000602781188588267	0,0304481936707924	1	1048718	33104	A_24_P228228	FALSE	chr18
198	JAML	junction adhesion molecule like	Up	120425	0,000604953927648445	0,0304481936707924	1	1035867	21405	A_24_P192914	FALSE	chr11
199	SAMD4A	sterile alpha motif domain containing 4A	Up	23034	0,000605071953314128	0,0304481936707924	1	1017387	5531	A_23_P335661	FALSE	chr14
200	FAM78B	family with sequence similarity 78 member B	Down	149297	0,000611774107554842	0,0306315295652709	1	1063757	42995	A_23_P307682	TRUE	chr1
201	COL1A2	collagen type I alpha 2 chain	Up	1278	0,000621317554014703	0,0309545969447922	1	1058099	40762	A_24_P277934	FALSE	chr7
202	FAM13A	family with sequence similarity 13 member A	Down	10144	0,000626542439779271	0,0310603761977704	1	1023906	10829	A_23_P370651	FALSE	chr4
203	ZCCHC12	zinc finger CCHC-type containing 12	Up	170261	0,000630014281564531	0,0310786355447646	1	1033734	19439	CUST_8934_PI416261804	FALSE	chrX
204	DOCK4	dedicator of cytokinesis 4	Down	9732	0,000638995298265346	0,0312564476129989	1	1048218	32669	A_23_P364580	FALSE	chr7
205	LIN9	lin-9 DREAM MuvB core complex component	Down	286826	0,00063986137014827	0,0312564476129989	1	1032190	18076	A_32_P233304	FALSE	chr1
206	PCDH17	protocadherin 17	Up	27253	0,000644380851335196	0,0313244167246148	1	1012995	2050	A_24_P911906	FALSE	chr13
207	P2RX5	purinergic receptor P2X 5	Up	5026	0,000648258471619515	0,0313606779458832	1	1029745	15885	A_23_P433785	FALSE	chr17
208	AEBP1	AE binding protein 1	Up	165	0,000665433085528994	0,0320367640311892	1	1059329	41844	A_23_P157299	FALSE	chr7
209	COPS4	COP9 signalosome subunit 4	Up	51138	0,000687726137433631	0,0328348319751201	1	1043718	28598	A_23_P340457	FALSE	chr4
210	ZNRD2	zinc ribbon domain containing 2	Up	10534	0,000688567477009708	0,0328348319751201	1	1047286	31821	CUST_2095_PI416261804	FALSE	chr11
211	PSMB1	proteasome 20S subunit beta 1	Up	5689	0,000696493244248115	0,0330553713170646	1	1052563	36287	A_24_P233570	FALSE	chr6
212	CYTL1	cytokine like 1	Up	54360	0,000706987235377542	0,0333951423352392	1	1042963	27910	A_23_P10647	FALSE	chr4
213	HGF	hepatocyte growth factor	Up	3082	0,000712105151583316	0,0334789717744382	1	1028136	14517	CUST_1396_PI416379584	FALSE	chr7
214	IPO5	importin 5	Down	3843	0,000726715861889936	0,0340062272942328	1	1054714	38127	A_23_P205007	FALSE	chr13
215	AKAP14	A-kinase anchoring protein 14	Up	158798	0,000734813362045987	0,0342252139885047	1	1028124	14506	CUST_134_PI416379584	FALSE	chrX
216	TMEM200A	transmembrane protein 200A	Up	114801	0,000742223301237209	0,0344102969379139	1	1036234	21735	A_32_P40288	FALSE	chr6
217	GTF2H5	general transcription factor IIH subunit 5	Up	404672	0,000777738424729689	0,0355844168306496	1	1031127	17110	A_24_P196117	FALSE	chr6
218	FAM189A1	family with sequence similarity 189 member A1	Up	23359	0,000781467466924789	0,0355844168306496	1	1016847	5107	A_32_P143000	FALSE	chr15_KN538374v1_fix
219	TPTE2P1	transmembrane phosphoinositide 3-phosphatase and tensin homolog 2 pseudogene 1	Down	646405	0,000783504473778459	0,0355844168306496	1	1020613	8128	A_32_P154835	FALSE	chr13
220	STIM1	stromal interaction molecule 1	Up	6786	0,000784183565824123	0,0355844168306496	1	1051060	35162	A_23_P53162	FALSE	chr11
221	RTN4RL2	reticulon 4 receptor like 2	Up	349667	0,000785316169320308	0,0355844168306496	1	1064798	43247	A_23_P139104	TRUE	chr11
222	CCSER1	coiled-coil serine rich protein 1	Down	401145	0,000802951433048413	0,0360263935563763	1	1031186	17162	CUST_1294_PI416573500	FALSE	chr4
223	NR2C1	nuclear receptor subfamily 2 group C member 1	Down	7181	0,000803081638242878	0,0360263935563763	1	1050646	34805	A_24_P78540	FALSE	chr12
224	GNB2	G protein subunit beta 2	Up	2783	0,000805863007452395	0,0360263935563763	1	1056338	39319	CUST_6535_PI416261804	FALSE	chr7
225	CNIH2	cornichon family AMPA receptor auxiliary protein 2	Up	254263	0,000811083337088233	0,0360986157226736	1	1032920	18712	CUST_856_PI416261804	FALSE	chr11
226	FCGBP	Fc fragment of IgG binding protein	Up	8857	0,000823191774904565	0,0361303150577548	1	1016113	44666	A_23_P21495	FALSE	chr19_KN196484v1_fix
227	MNS1	meiosis specific nuclear structural 1	Down	55329	0,000826718114229607	0,0361303150577548	1	1041978	27015	A_23_P3302	FALSE	chr15
228	EFR3A	EFR3 homolog A	Up	23167	0,000827511222056532	0,0361303150577548	1	1029457	15630	A_23_P71513	FALSE	chr8
229	SEZ6L	seizure related 6 homolog like	Up	23544	0,000827903087077455	0,0361303150577548	1	1045580	30282	A_23_P80242	FALSE	chr22
230	CRTAC1	cartilage acidic protein 1	Up	55118	0,000829835476661035	0,0361303150577548	1	1042272	27282	A_23_P431971	FALSE	chr10
231	TMEM44	transmembrane protein 44	Up	93109	0,000842823938683184	0,0365369650301879	1	1023180	10198	A_23_P428842	FALSE	chr3
232	NAGK	N-acetylglucosamine kinase	Up	55577	0,000857254407875967	0,0370023518985773	1	1041823	26878	A_23_P154208	FALSE	chr2
233	ALDH1A3	aldehyde dehydrogenase 1 family member A3	Down	220	0,000871771818357561	0,0374446860324987	1	1059268	41791	A_23_P205959	FALSE	chr15
234	SLITRK6	SLIT and NTRK like family member 6	Up	84189	0,000875869714284108	0,0374446860324987	1	1037792	23179	A_23_P65307	FALSE	chr13
235	B2M	beta-2-microglobulin	Up	567	0,000878719913884281	0,0374446860324987	1	1058905	41462	A_23_P37441	FALSE	chr15
236	NNAT	neuronatin	Up	4826	0,000891556401964594	0,0378307025816671	1	1053687	37245	A_24_P382533	FALSE	chr20
237	SEZ6	seizure related 6 homolog	Up	124925	0,000908534130763332	0,0383884421327595	1	1011196	670	A_23_P49849	FALSE	chr17
238	BRINP3	BMP/retinoic acid inducible neural specific 3	Up	339479	0,000917902448511395	0,0386082763700159	1	1032025	17922	A_23_P103812	FALSE	chr1
239	CHST1	carbohydrate sulfotransferase 1	Up	8534	0,000922467198125084	0,0386082763700159	1	1049594	33884	A_23_P98205	FALSE	chr11
240	TMTC1	transmembrane O-mannosyltransferase targeting cadherins 1	Up	83857	0,000929254359926566	0,0386082763700159	1	1028675	14958	A_32_P2452	FALSE	chr12
241	TSPYL4	TSPY like 4	Down	23270	0,000932222513188973	0,0386082763700159	1	1045862	30537	CUST_2036_PI416261804	FALSE	chr6
242	CRTC2	CREB regulated transcription coactivator 2	Down	200186	0,000933014068458543	0,0386082763700159	1	1033534	19271	A_23_P12173	FALSE	chr1
243	FILIP1	filamin A interacting protein 1	Up	27145	0,000939853619560334	0,0387312516307703	1	1044615	29403	A_23_P436369	FALSE	chr6
244	NABP1	nucleic acid binding protein 1	Up	64859	0,00096354444154345	0,0395448116295742	1	1019708	7355	A_23_P329198	FALSE	chr2
245	PACRG	parkin coregulated	Up	135138	0,000979248884119986	0,0400252992880716	1	1018495	6415	A_23_P170901	FALSE	chr6
246	PCDHB5	protocadherin beta 5	Down	26167	0,000996210264751469	0,0405530471187854	1	1044967	29722	A_23_P69863	FALSE	chr5
247	SEMA6D	semaphorin 6D	Down	80031	0,00101840575026798	0,0412879833936127	1	1038697	24028	A_23_P420442	FALSE	chr15
248	VANGL1	VANGL planar cell polarity protein 1	Up	81839	0,00102399289090119	0,0412879833936127	1	1038230	23590	A_24_P199655	FALSE	chr1
249	ATP6AP1L	ATPase H+ transporting accessory protein 1 like	Down	92270	0,00102663349960151	0,0412879833936127	1	1026208	12838	A_24_P807031	FALSE	chr5
250	DLG1	discs large MAGUK scaffold protein 1	Down	1739	0,0010448476189698	0,0418524162254542	1	1020444	7978	CUST_233_PI416408490	FALSE	chr3
251	KCNS2	potassium voltage-gated channel modifier subfamily S member 2	Down	3788	0,00104982455142511	0,0418842352907213	1	1054776	38181	CUST_404_PI416408490	FALSE	chr8
252	BACH2	BTB domain and CNC homolog 2	Down	60468	0,00106275976575999	0,0420664365883094	1	1040217	25431	A_23_P30634	FALSE	chr6_KV766194v1_fix
253	GPRIN2	G protein regulated inducer of neurite outgrowth 2	Up	9721	0,00106524115066379	0,0420664365883094	1	1063742	42991	A_23_P343382	TRUE	chr10
254	TRMT13	tRNA methyltransferase 13 homolog	Down	54482	0,00106699369816563	0,0420664365883094	1	1042889	27843	A_23_P51317	FALSE	chr1
255	SLC1A6	solute carrier family 1 member 6	Up	6511	0,00110753250739046	0,0434934530549335	1	1051575	35524	A_24_P179467	FALSE	chr19
256	GBE1	1,4-alpha-glucan branching enzyme 1	Up	2632	0,0011144256294632	0,0435931963025175	1	1056491	39455	A_23_P121082	FALSE	chr3
257	LOXL1	lysyl oxidase like 1	Up	4016	0,00111900788743011	0,0436021205631327	1	1054531	37967	A_23_P124084	FALSE	chr15
258	DGKG	diacylglycerol kinase gamma	Up	1608	0,00112841124299039	0,0437981015011851	1	1020028	7622	A_23_P40926	FALSE	chr3
259	ZNF557	zinc finger protein 557	Down	79230	0,00114063744816833	0,0440517499165576	1	1021718	9013	A_23_P90021	FALSE	chr19
260	SYT6	synaptotagmin 6	Up	148281	0,00114634325599764	0,0440517499165576	1	1021194	44889	A_23_P398947	FALSE	chr1
261	PNCK	pregnancy up-regulated nonubiquitous CaM kinase	Up	139728	0,00114875515095224	0,0440517499165576	1	1017964	5975	A_23_P62377	FALSE	chrX
262	GNG2	G protein subunit gamma 2	Up	54331	0,00115254228860976	0,0440517499165576	1	1026269	12892	A_23_P32536	FALSE	chr14
263	SCUBE1	signal peptide, CUB domain and EGF like domain containing 1	Up	80274	0,00116734738640219	0,0444244117798325	1	1063406	42898	A_23_P343104	TRUE	chr22
264	GULP1	GULP PTB domain containing engulfment adaptor 1	Down	51454	0,00117552224385992	0,0444244117798325	1	1043383	45528	A_23_P332399	FALSE	chr2
265	PAQR8	progestin and adipoQ receptor family member 8	Down	85315	0,00117560107066663	0,0444244117798325	1	1037104	22542	A_23_P214281	FALSE	chr6
266	SNCA	synuclein alpha	Up	6622	0,00119230121887223	0,0448861067886711	1	1020182	7749	A_23_P29939	FALSE	chr4
267	SMARCC1	SWI/SNF related, matrix associated, actin dependent regulator of chromatin subfamily c member 1	Down	6599	0,00120457034500952	0,0450580324649901	1	1051304	35376	A_23_P83453	FALSE	chr3
268	FOLR2	folate receptor beta	Up	2350	0,00120994959421062	0,0450580324649901	1	1015893	4397	A_23_P47709	FALSE	chr11
269	PGM2L1	phosphoglucomutase 2 like 1	Up	283209	0,00121036656012406	0,0450580324649901	1	1032627	18443	A_32_P122703	FALSE	chr11
270	LY96	lymphocyte antigen 96	Up	23643	0,00122788046769954	0,0454076100716798	1	1045466	30180	A_23_P94230	FALSE	chr8
271	MS4A7	membrane spanning 4-domains A7	Up	58475	0,00123559662808347	0,0454076100716798	1	1024563	11421	CUST_1406_PI416261804	FALSE	chr11
272	NUTF2	nuclear transport factor 2	Up	10204	0,00123710232323439	0,0454076100716798	1	1047700	32200	A_23_P118038	FALSE	chr16
273	KLF6	Kruppel like factor 6	Up	1316	0,00124098683633603	0,0454076100716798	1	1015056	3748	A_24_P69654	TRUE	chr10
274	KRT17	keratin 17	Up	3872	0,00124358388372437	0,0454076100716798	1	1054679	38099	A_23_P96158	FALSE	chr17
275	LINC01140	long intergenic non-protein coding RNA 1140	Up	339524	0,00124696352803195	0,0454076100716798	1	1014790	3521	CUST_11622_PI416261804	FALSE	chr1
276	RBP4	retinol binding protein 4	Up	5950	0,00126315484860446	0,0457554980372825	1	1023114	10134	CUST_17127_PI416261804	FALSE	chr10
277	BABAM2	BRISC and BRCA1 A complex member 2	Up	9577	0,00126765302424328	0,0457554980372825	1	1048411	32832	A_32_P132796	FALSE	chr2
278	VWCE	von Willebrand factor C and EGF domains	Up	220001	0,00127304992278662	0,0457554980372825	1	1033252	19018	A_23_P52986	FALSE	chr11
279	KLHL24	kelch like family member 24	Down	54800	0,00127479368408247	0,0457554980372825	1	1042679	27657	A_24_P521994	FALSE	chr3
280	ZNF830	zinc finger protein 830	Down	91603	0,00129075103205421	0,046065196280062	1	1036723	45335	A_23_P387071	FALSE	chr17
281	THTPA	thiamine triphosphatase	Up	79178	0,00129262234418788	0,046065196280062	1	1016727	5021	A_23_P54041	FALSE	chr14
282	MYH10	myosin heavy chain 10	Up	4628	0,0012981306123654	0,0460974466391033	1	1053922	45867	A_23_P164081	FALSE	chr17
283	CRIP2	cysteine rich protein 2	Up	1397	0,00130567643014609	0,0462015680971128	1	1057957	40638	CUST_942_PI416261804	FALSE	chr14
284	ACOT7	acyl-CoA thioesterase 7	Up	11332	0,00131680264701664	0,0463726742283982	1	1024733	11550	A_24_P205589	FALSE	chr1
285	BLNK	B cell linker	Up	29760	0,00131977353256376	0,0463726742283982	1	1017514	5633	A_24_P64344	FALSE	chr10
286	ADAM28	ADAM metallopeptidase domain 28	Up	10863	0,00132509216725416	0,0463967586114795	1	1046903	31485	CUST_9842_PI416261804	FALSE	chr8
287	SLC12A7	solute carrier family 12 member 7	Down	10723	0,00133920638402293	0,0466450587145035	1	1047037	31604	A_23_P61688	FALSE	chr5_KI270792v1_alt
288	WFDC1	WAP four-disulfide core domain 1	Up	58189	0,00134149959154953	0,0466450587145035	1	1040357	25558	CUST_11293_PI416261804	FALSE	chr16
289	FLRT2	fibronectin leucine rich transmembrane protein 2	Down	23768	0,00134859244884085	0,046729428313814	1	1045409	30125	A_23_P99802	FALSE	chr14
290	FRMD5	FERM domain containing 5	Down	84978	0,00135719669991134	0,0468654060445247	1	1037166	22601	A_23_P26037	FALSE	chr15
291	KANK4	KN motif and ankyrin repeat domains 4	Up	163782	0,00136337981169113	0,0468666515087107	1	1033893	19593	A_32_P51237	FALSE	chr1
292	TUSC3	tumor suppressor candidate 3	Up	7991	0,00136659299386294	0,0468666515087107	1	1050015	34266	A_24_P95154	FALSE	chr8
293	MFAP4	microfibril associated protein 4	Up	4239	0,00137532664346636	0,0469527477544855	1	1054192	37699	A_23_P164057	FALSE	chr17
294	BMP6	bone morphogenetic protein 6	Up	654	0,00137848091070688	0,0469527477544855	1	1058800	41362	A_23_P19624	FALSE	chr6
295	PTPRM	protein tyrosine phosphatase receptor type M	Up	5797	0,0013976877746968	0,0473733059964961	1	1052429	36172	A_23_P159255	FALSE	chr18
296	RCN2	reticulocalbin 2	Up	5955	0,00140028945226312	0,0473733059964961	1	1052253	36015	CUST_10683_PI416261804	FALSE	chr15
297	ZNF708	zinc finger protein 708	Down	7562	0,00140654246688087	0,0474246338833167	1	1027402	13846	A_32_P46154	FALSE	chr19
298	PRKCB	protein kinase C beta	Up	5579	0,00143829398829757	0,0483324697946708	1	1052695	36400	A_24_P935330	FALSE	chr16
299	OPN3	opsin 3	Down	23596	0,00144716059348537	0,0484170200875126	1	1023264	10274	CUST_6195_PI416261804	FALSE	chr1
300	STING1	stimulator of interferon response cGAMP interactor 1	Up	340061	0,00145488944593484	0,0484170200875126	1	1031986	17883	A_23_P61371	FALSE	chr5
301	GABRA3	gamma-aminobutyric acid type A receptor alpha3 subunit	Up	2556	0,0014556495788663	0,0484170200875126	1	1056789	39666	A_23_P125618	FALSE	chrX
302	PPP1R16B	protein phosphatase 1 regulatory subunit 16B	Down	26051	0,00146014979692718	0,0484170200875126	1	1045076	45580	A_23_P352535	FALSE	chr20
303	B3GLCT	beta 3-glucosyltransferase	Up	145173	0,00150323604494051	0,0496810761743789	1	1034750	20379	A_32_P85835	FALSE	chr13
304	GIT2	GIT ArfGAP 2	Down	9815	0,0015081932451579	0,0496810761743789	1	1020652	8156	CUST_7024_PI416261804	FALSE	chr12
